# An integrated model system to gain mechanistic insights into biofilm formation and antimicrobial resistance development in *Pseudomonas aeruginosa* MPAO1

**DOI:** 10.1101/2020.02.06.936690

**Authors:** Adithi R. Varadarajan, Raymond N. Allan, Jules D. P. Valentin, Olga E. Castañeda Ocampo, Vincent Somerville, Franziska Pietsch, Matthias T. Buhmann, Jonathan West, Paul J. Skipp, Henny C. van der Mei, Qun Ren, Frank Schreiber, Jeremy S. Webb, Christian H. Ahrens

## Abstract

*Pseudomonas aeruginosa* MPAO1 is the parental strain of the widely utilized transposon mutant collection for this important clinical pathogen. Here, we validate a model system to identify genes involved in biofilm growth and antibiotic resistance.

Our model employs a genomics-driven workflow to assemble the complete MPAO1 genome, identify unique and conserved genes by comparative genomics with the PAO1 reference strain and missed genes by proteogenomics. Among over 200 unique MPAO1 genes, we identified six general essential genes that were overlooked when mapping public Tn-seq datasets against PAO1, including an antitoxin. Genomic data were integrated with phenotypic data from an experimental workflow using a user-friendly, soft lithography-based microfluidic flow chamber for biofilm growth. Experiments conducted across three laboratories delivered reproducible data on *P. aeruginosa* biofilms and validated both known and novel genes involved in biofilm growth and antibiotic resistance identified in screens of the mutant collection. Differential protein expression data from planktonic cells versus biofilm confirmed upregulation of candidates known to affect biofilm formation, of structural and secreted proteins of type six secretion systems, and provided proteogenomic evidence for some missed MPAO1 genes. This integrated, broadly applicable model promises to improve the mechanistic understanding of biofilm formation, antimicrobial tolerance and resistance evolution.
