## Supplemental Table 3 for "An integrated model system to gain mechanistic insights into biofilm formation and antimicrobial resistance development in *Pseudomonas aeruginosa* MPAO1"

### Sheet: TableS3
For further description of each header field refer here
Chromosome	Genomic position	Reference nucleotide (PAO1-UW)	Alternate nucleotide (MPAO1)	Variant_type	Effect	Impact	Gene name	Locus tag	Feature type	Protein/Motif ID	Biotype	Genomic variant (DNA-level)	Genomic variant (protein-level)	Gene_position/Gene_len	Prot_pos/Prot_len	Distance to nearest gene
Observed in both strains by Klockgether et al., 2010 (Table 1)
NC_002516.2	169283	CG	C	INDEL	intergenic	MODIFIER		PA0148-PA0149				n.169284delG
NC_002516.2	183697	T	G	SNP	missense	MODERATE		PA0159	CDS	AAG03549.1	protein_coding	c.930T>G	p.Cys310Trp	930/939	310/312
NC_002516.2	413850	T	C	SNP	intergenic	MODIFIER		PA0369-PA0370				n.413850T>C
NC_002516.2	1467483	C	G	SNP	downstream_gene	MODIFIER		PA1353	CDS	AAG04742.1	protein_coding	c.*5G>C				5
NC_002516.2	2239547	T	G	SNP	intergenic	MODIFIER		PA2046-PA2047				n.2239547T>G
NC_002516.2	4212201	A	G	SNP	missense	MODERATE		PA3760	CDS	AAG07147.1	protein_coding	c.1907A>G	p.His636Arg	1907/2529	636/842
NC_002516.2	4344266	A	G	SNP	synonymous	LOW	narK1	PA3877	CDS	AAG07264.1	protein_coding	c.570T>C	p.Leu190Leu	570/1296	190/431
NC_002516.2	4448855	C	G	SNP	downstream_gene	MODIFIER	amn	PA3970	CDS	AAG07357.1	protein_coding	c.*38G>C				38
NC_002516.2	4448856	G	C	SNP	downstream_gene	MODIFIER	amn	PA3970	CDS	AAG07357.1	protein_coding	c.*37C>G				37
NC_002516.2	4869855	T	G	SNP	missense	MODERATE		PA4341	CDS	AAG07729.1	protein_coding	c.474A>C	p.Glu158Asp	474/771	158/256
NC_002516.2	4924552	C	G	SNP	missense	MODERATE		PA4394	CDS	AAG07782.1	protein_coding	c.532G>C	p.Val178Leu	532/837	178/278
NC_002516.2	4924553	G	C	SNP	synonymous	LOW		PA4394	CDS	AAG07782.1	protein_coding	c.531C>G	p.Pro177Pro	531/837	177/278
NC_002516.2	5036891	A	C	SNP	intergenic	MODIFIER		PA4499-PA4500				n.5036891A>C
NC_002516.2	5743461	C	G	SNP	synonymous	LOW	hutU	PA5100	CDS	AAG08485.1	protein_coding	c.1293G>C	p.Thr431Thr	1293/1680	431/559
NC_002516.2	5743462	G	C	SNP	missense	MODERATE	hutU	PA5100	CDS	AAG08485.1	protein_coding	c.1292C>G	p.Thr431Arg	1292/1680	431/559
NC_002516.2	6098781	G	C	SNP	synonymous	LOW	soxA	PA5418	CDS	AAG08803.1	protein_coding	c.1758G>C	p.Gly586Gly	1758/3018	586/1005
Observed only in PAO1_DSM strain by Klockgether et al., 2010 (Table 1)
NC_002516.2	792696	C	T	SNP	synonymous	LOW		PA0725	CDS	AAG04114.1	protein_coding	c.60C>T	p.Asp20Asp	60/357	20/118
NC_002516.2	792834	C	T	SNP	synonymous	LOW		PA0725	CDS	AAG04114.1	protein_coding	c.198C>T	p.Ser66Ser	198/357	66/118
NC_002516.2	792882	T	G	SNP	synonymous	LOW		PA0725	CDS	AAG04114.1	protein_coding	c.246T>G	p.Gly82Gly	246/357	82/118
NC_002516.2	793143	T	C	SNP	synonymous	LOW		PA0726	CDS	AAG04115.1	protein_coding	c.147T>C	p.Phe49Phe	147/1275	49/424
NC_002516.2	793242	T	G	SNP	synonymous	LOW		PA0726	CDS	AAG04115.1	protein_coding	c.246T>G	p.Gly82Gly	246/1275	82/424
NC_002516.2	793284	A	G	SNP	synonymous	LOW		PA0726	CDS	AAG04115.1	protein_coding	c.288A>G	p.Lys96Lys	288/1275	96/424
NC_002516.2	793347	G	A	SNP	synonymous	LOW		PA0726	CDS	AAG04115.1	protein_coding	c.351G>A	p.Ala117Ala	351/1275	117/424
NC_002516.2	793389	T	C	SNP	synonymous	LOW		PA0726	CDS	AAG04115.1	protein_coding	c.393T>C	p.His131His	393/1275	131/424
NC_002516.2	793410	T	C	SNP	synonymous	LOW		PA0726	CDS	AAG04115.1	protein_coding	c.414T>C	p.Ile138Ile	414/1275	138/424
NC_002516.2	2807693	TCGGCCAGCCGGCCAGCCGGCCA	TCGGCCAGCCGGCCA	INDEL	frameshift	HIGH	mexT	PA2492	CDS	AAG05880.1	protein_coding	c.240_247delGCCGGCCA	p.Gln80fs	240/1044	80/347
NC_002516.2	5033101	G	GC	INDEL	downstream_gene	MODIFIER		PA4496	CDS	AAG07884.1	protein_coding	c.1614_*1insC				1
Observed only in MPAO1 strain by Klockgether et al., 2010 (Table 1)
NC_002516.2	1275766	GAA	GA	INDEL	frameshift	HIGH	napA	PA1174	CDS	AAG04563.1	protein_coding	c.31delT	p.Phe11fs	31/2490	11/829
Observed as base exchanges in both strains, also in PAO1-UW by Klockgether et al., 2010 (Table 1)
NC_002516.2	1589438	G	C	SNP	missense	MODERATE		PA1459	CDS	AAG04848.1	protein_coding	c.101G>C	p.Gly34Ala	101/1107	34/368
NC_002516.2	1835045	G	GC	INDEL	frameshift	HIGH	masA	PA1685	CDS	AAG05074.1	protein_coding	c.653_654insC	p.Ser219fs	654/750	218/249
NC_002516.2	2669175	G	C	SNP	missense	MODERATE	pvdJ	PA2400	CDS	AAG05788.1	protein_coding	c.2455C>G	p.Pro819Ala	2455/6474	819/2157
NC_002516.2	2807982	T	A	SNP	missense	MODERATE	mexT	PA2492	CDS	AAG05880.1	protein_coding	c.514T>A	p.Phe172Ile	514/1044	172/347
NC_002516.2	6079222	A	G	SNP	synonymous	LOW	dgcB	PA5399	CDS	AAG08784.1	protein_coding	c.1179A>G	p.Leu393Leu	1179/1962	393/653
NC_002516.2	6115455	T	G	SNP	missense	MODERATE	mtr	PA5434	CDS	AAG08819.1	protein_coding	c.858A>C	p.Lys286Asn	858/1254	286/417
Observed only in this study
NC_002516.2	721611	C	T	SNP	intergenic	MODIFIER		PA0668-PA0668.1				n.721611C>T
NC_002516.2	721622	C	T	SNP	intergenic	MODIFIER		PA0668-PA0668.1				n.721622C>T
NC_002516.2	721663	T	C	SNP	intergenic	MODIFIER		PA0668-PA0668.1				n.721663T>C
NC_002516.2	721664	C	T	SNP	intergenic	MODIFIER		PA0668-PA0668.1				n.721664C>T
NC_002516.2	721667	A	G	SNP	intergenic	MODIFIER		PA0668-PA0668.1				n.721667A>G
NC_002516.2	721670	A	G	SNP	intergenic	MODIFIER		PA0668-PA0668.1				n.721670A>G
NC_002516.2	721718	A	G	SNP	intergenic	MODIFIER		PA0668-PA0668.1				n.721718A>G
NC_002516.2	721725	C	T	SNP	intergenic	MODIFIER		PA0668-PA0668.1				n.721725C>T
NC_002516.2	721740	C	T	SNP	intergenic	MODIFIER		PA0668-PA0668.1				n.721740C>T
NC_002516.2	727286	G	A	SNP	upstream_gene	MODIFIER	5S_rRNA	EBG00001435507	CDS	EBT00001813478.1	rRNA	n.-33C>T				33
NC_002516.2	740419	G	GC	INDEL	frameshift	HIGH		PA0683	CDS	AAG04072.1	protein_coding	c.217_218insC	p.Val73fs	218/1146	73/381
NC_002516.2	789170	C	T	SNP	synonymous	LOW		PA0717	CDS	AAG04106.1	protein_coding	c.27C>T	p.Thr9Thr	27/213	1970-09-01
NC_002516.2	789185	A	C	SNP	synonymous	LOW		PA0717	CDS	AAG04106.1	protein_coding	c.42A>C	p.Thr14Thr	42/213	14/70
NC_002516.2	789219	G	A	SNP	missense	MODERATE		PA0717	CDS	AAG04106.1	protein_coding	c.76G>A	p.Gly26Ser	76/213	26/70
NC_002516.2	789220	G	T	SNP	missense	MODERATE		PA0717	CDS	AAG04106.1	protein_coding	c.77G>T	p.Gly26Val	77/213	26/70
NC_002516.2	789266	C	T	SNP	synonymous	LOW		PA0717	CDS	AAG04106.1	protein_coding	c.123C>T	p.Val41Val	123/213	41/70
NC_002516.2	789288	C	T	SNP	missense	MODERATE		PA0717	CDS	AAG04106.1	protein_coding	c.145C>T	p.Arg49Cys	145/213	49/70
NC_002516.2	789332	C	T	SNP	synonymous	LOW		PA0717	CDS	AAG04106.1	protein_coding	c.189C>T	p.Tyr63Tyr	189/213	63/70
NC_002516.2	789409	C	G	SNP	missense	MODERATE		PA0718	CDS	AAG04107.1	protein_coding	c.50C>G	p.Ala17Gly	50/291	17/96
NC_002516.2	789439	T	C	SNP	missense	MODERATE		PA0718	CDS	AAG04107.1	protein_coding	c.80T>C	p.Val27Ala	80/291	27/96
NC_002516.2	789470	A	G	SNP	synonymous	LOW		PA0718	CDS	AAG04107.1	protein_coding	c.111A>G	p.Pro37Pro	111/291	37/96
NC_002516.2	789473	C	T	SNP	synonymous	LOW		PA0718	CDS	AAG04107.1	protein_coding	c.114C>T	p.Asp38Asp	114/291	38/96
NC_002516.2	789476	T	C	SNP	synonymous	LOW		PA0718	CDS	AAG04107.1	protein_coding	c.117T>C	p.Cys39Cys	117/291	39/96
NC_002516.2	789505	G	A	SNP	missense	MODERATE		PA0718	CDS	AAG04107.1	protein_coding	c.146G>A	p.Gly49Asp	146/291	49/96
NC_002516.2	789602	G	A	SNP	synonymous	LOW		PA0718	CDS	AAG04107.1	protein_coding	c.243G>A	p.Lys81Lys	243/291	81/96
NC_002516.2	789605	C	T	SNP	synonymous	LOW		PA0718	CDS	AAG04107.1	protein_coding	c.246C>T	p.Pro82Pro	246/291	82/96
NC_002516.2	789614	T	C	SNP	synonymous	LOW		PA0718	CDS	AAG04107.1	protein_coding	c.255T>C	p.Phe85Phe	255/291	85/96
NC_002516.2	789651	A	C	SNP	upstream_gene	MODIFIER		PA0719	CDS	AAG04108.1	protein_coding	c.-3A>C				3
NC_002516.2	789659	T	C	SNP	synonymous	LOW		PA0719	CDS	AAG04108.1	protein_coding	c.6T>C	p.Leu2Leu	6/378	2/125
NC_002516.2	789760	C	T	SNP	missense	MODERATE		PA0719	CDS	AAG04108.1	protein_coding	c.107C>T	p.Pro36Leu	107/378	36/125
NC_002516.2	789791	G	C	SNP	synonymous	LOW		PA0719	CDS	AAG04108.1	protein_coding	c.138G>C	p.Arg46Arg	138/378	46/125
NC_002516.2	789833	G	T	SNP	synonymous	LOW		PA0719	CDS	AAG04108.1	protein_coding	c.180G>T	p.Leu60Leu	180/378	60/125
NC_002516.2	789960	A	C	SNP	synonymous	LOW		PA0719	CDS	AAG04108.1	protein_coding	c.307A>C	p.Arg103Arg	307/378	103/125
NC_002516.2	789980	T	C	SNP	synonymous	LOW		PA0719	CDS	AAG04108.1	protein_coding	c.327T>C	p.Asp109Asp	327/378	109/125
NC_002516.2	789985	C	A	SNP	missense	MODERATE		PA0719	CDS	AAG04108.1	protein_coding	c.332C>A	p.Ser111Tyr	332/378	111/125
NC_002516.2	789987	C	T	SNP	missense	MODERATE		PA0719	CDS	AAG04108.1	protein_coding	c.334C>T	p.Pro112Ser	334/378	112/125
NC_002516.2	789997	C	T	SNP	missense	MODERATE		PA0719	CDS	AAG04108.1	protein_coding	c.344C>T	p.Pro115Leu	344/378	115/125
NC_002516.2	790219	C	T	SNP	synonymous	LOW		PA0720	CDS	AAG04109.1	protein_coding	c.54C>T	p.Thr18Thr	54/435	18/144
NC_002516.2	790228	T	C	SNP	synonymous	LOW		PA0720	CDS	AAG04109.1	protein_coding	c.63T>C	p.Tyr21Tyr	63/435	21/144
NC_002516.2	790267	A	G	SNP	synonymous	LOW		PA0720	CDS	AAG04109.1	protein_coding	c.102A>G	p.Gln34Gln	102/435	34/144
NC_002516.2	790291	T	C	SNP	synonymous	LOW		PA0720	CDS	AAG04109.1	protein_coding	c.126T>C	p.Gly42Gly	126/435	42/144
NC_002516.2	790312	A	C	SNP	synonymous	LOW		PA0720	CDS	AAG04109.1	protein_coding	c.147A>C	p.Gly49Gly	147/435	49/144
NC_002516.2	790378	G	A	SNP	synonymous	LOW		PA0720	CDS	AAG04109.1	protein_coding	c.213G>A	p.Pro71Pro	213/435	71/144
NC_002516.2	790408	T	C	SNP	synonymous	LOW		PA0720	CDS	AAG04109.1	protein_coding	c.243T>C	p.Arg81Arg	243/435	81/144
NC_002516.2	790429	C	T	SNP	synonymous	LOW		PA0720	CDS	AAG04109.1	protein_coding	c.264C>T	p.Gly88Gly	264/435	88/144
NC_002516.2	790447	G	A	SNP	synonymous	LOW		PA0720	CDS	AAG04109.1	protein_coding	c.282G>A	p.Gln94Gln	282/435	94/144
NC_002516.2	790453	A	T	SNP	synonymous	LOW		PA0720	CDS	AAG04109.1	protein_coding	c.288A>T	p.Leu96Leu	288/435	96/144
NC_002516.2	790477	C	T	SNP	synonymous	LOW		PA0720	CDS	AAG04109.1	protein_coding	c.312C>T	p.Gly104Gly	312/435	104/144
NC_002516.2	790485	T	C	SNP	missense	MODERATE		PA0720	CDS	AAG04109.1	protein_coding	c.320T>C	p.Met107Thr	320/435	107/144
NC_002516.2	790486	G	C	SNP	missense	MODERATE		PA0720	CDS	AAG04109.1	protein_coding	c.321G>C	p.Met107Ile	321/435	107/144
NC_002516.2	790521	T	C	SNP	missense	MODERATE		PA0720	CDS	AAG04109.1	protein_coding	c.356T>C	p.Val119Ala	356/435	119/144
NC_002516.2	790522	G	A	SNP	synonymous	LOW		PA0720	CDS	AAG04109.1	protein_coding	c.357G>A	p.Val119Val	357/435	119/144
NC_002516.2	790580	A	T	SNP	missense	MODERATE		PA0720	CDS	AAG04109.1	protein_coding	c.415A>T	p.Thr139Ser	415/435	139/144
NC_002516.2	790597	G	C	SNP	synonymous	LOW		PA0720	CDS	AAG04109.1	protein_coding	c.432G>C	p.Ala144Ala	432/435	144/144
NC_002516.2	790604	C	G	SNP	upstream_gene	MODIFIER		PA0721	CDS	AAG04110.1	protein_coding	c.-13C>G				13
NC_002516.2	790640	C	T	SNP	synonymous	LOW		PA0721	CDS	AAG04110.1	protein_coding	c.24C>T	p.Phe8Phe	24/93	1930-08-01
NC_002516.2	790701	G	A	SNP	missense	MODERATE		PA0721	CDS	AAG04110.1	protein_coding	c.85G>A	p.Ala29Thr	85/93	29/30
NC_002516.2	790718	C	T	SNP	upstream_gene	MODIFIER		PA0722	CDS	AAG04111.1	protein_coding	c.-4C>T				4
NC_002516.2	791138	C	G	SNP	synonymous	LOW	coaB	PA0723	CDS	AAG04112.1	protein_coding	c.153C>G	p.Gly51Gly	153/249	51/82
NC_002516.2	791198	T	C	SNP	synonymous	LOW	coaB	PA0723	CDS	AAG04112.1	protein_coding	c.213T>C	p.Val71Val	213/249	71/82
NC_002516.2	791759	T	G	SNP	synonymous	LOW		PA0724	CDS	AAG04113.1	protein_coding	c.390T>G	p.Ser130Ser	390/1263	130/420
NC_002516.2	791868	C	T	SNP	synonymous	LOW		PA0724	CDS	AAG04113.1	protein_coding	c.499C>T	p.Leu167Leu	499/1263	167/420
NC_002516.2	791924	A	C	SNP	synonymous	LOW		PA0724	CDS	AAG04113.1	protein_coding	c.555A>C	p.Gly185Gly	555/1263	185/420
NC_002516.2	791927	G	A	SNP	synonymous	LOW		PA0724	CDS	AAG04113.1	protein_coding	c.558G>A	p.Gln186Gln	558/1263	186/420
NC_002516.2	791929	A	G	SNP	missense	MODERATE		PA0724	CDS	AAG04113.1	protein_coding	c.560A>G	p.Asn187Ser	560/1263	187/420
NC_002516.2	791930	T	C	SNP	synonymous	LOW		PA0724	CDS	AAG04113.1	protein_coding	c.561T>C	p.Asn187Asn	561/1263	187/420
NC_002516.2	791942	T	C	SNP	synonymous	LOW		PA0724	CDS	AAG04113.1	protein_coding	c.573T>C	p.Asp191Asp	573/1263	191/420
NC_002516.2	792114	A	G	SNP	missense	MODERATE		PA0724	CDS	AAG04113.1	protein_coding	c.745A>G	p.Ser249Gly	745/1263	249/420
NC_002516.2	792119	C	T	SNP	synonymous	LOW		PA0724	CDS	AAG04113.1	protein_coding	c.750C>T	p.Asp250Asp	750/1263	250/420
NC_002516.2	792124	G	A	SNP	missense	MODERATE		PA0724	CDS	AAG04113.1	protein_coding	c.755G>A	p.Gly252Asp	755/1263	252/420
NC_002516.2	792152	T	C	SNP	synonymous	LOW		PA0724	CDS	AAG04113.1	protein_coding	c.783T>C	p.Asn261Asn	783/1263	261/420
NC_002516.2	792191	C	T	SNP	synonymous	LOW		PA0724	CDS	AAG04113.1	protein_coding	c.822C>T	p.Gly274Gly	822/1263	274/420
NC_002516.2	792275	C	T	SNP	synonymous	LOW		PA0724	CDS	AAG04113.1	protein_coding	c.906C>T	p.Asn302Asn	906/1263	302/420
NC_002516.2	792317	C	A	SNP	synonymous	LOW		PA0724	CDS	AAG04113.1	protein_coding	c.948C>A	p.Pro316Pro	948/1263	316/420
NC_002516.2	792326	C	T	SNP	synonymous	LOW		PA0724	CDS	AAG04113.1	protein_coding	c.957C>T	p.Pro319Pro	957/1263	319/420
NC_002516.2	792359	C	T	SNP	synonymous	LOW		PA0724	CDS	AAG04113.1	protein_coding	c.990C>T	p.Thr330Thr	990/1263	330/420
NC_002516.2	792401	C	A	SNP	missense	MODERATE		PA0724	CDS	AAG04113.1	protein_coding	c.1032C>A	p.Asp344Glu	1032/1263	344/420
NC_002516.2	792443	T	C	SNP	synonymous	LOW		PA0724	CDS	AAG04113.1	protein_coding	c.1074T>C	p.Asp358Asp	1074/1263	358/420
NC_002516.2	792455	C	T	SNP	synonymous	LOW		PA0724	CDS	AAG04113.1	protein_coding	c.1086C>T	p.Gly362Gly	1086/1263	362/420
NC_002516.2	792590	G	A	SNP	synonymous	LOW		PA0724	CDS	AAG04113.1	protein_coding	c.1221G>A	p.Leu407Leu	1221/1263	407/420
NC_002516.2	792608	C	T	SNP	synonymous	LOW		PA0724	CDS	AAG04113.1	protein_coding	c.1239C>T	p.Ala413Ala	1239/1263	413/420
NC_002516.2	793641	G	A	SNP	synonymous	LOW		PA0726	CDS	AAG04115.1	protein_coding	c.645G>A	p.Gln215Gln	645/1275	215/424
NC_002516.2	793757	C	G	SNP	missense	MODERATE		PA0726	CDS	AAG04115.1	protein_coding	c.761C>G	p.Ala254Gly	761/1275	254/424
NC_002516.2	793837	A	G	SNP	missense	MODERATE		PA0726	CDS	AAG04115.1	protein_coding	c.841A>G	p.Thr281Ala	841/1275	281/424
NC_002516.2	793950	T	C	SNP	synonymous	LOW		PA0726	CDS	AAG04115.1	protein_coding	c.954T>C	p.Leu318Leu	954/1275	318/424
NC_002516.2	793996	C	T	SNP	synonymous	LOW		PA0726	CDS	AAG04115.1	protein_coding	c.1000C>T	p.Leu334Leu	1000/1275	334/424
NC_002516.2	794001	C	G	SNP	missense	MODERATE		PA0726	CDS	AAG04115.1	protein_coding	c.1005C>G	p.Asp335Glu	1005/1275	335/424
NC_002516.2	794064	A	G	SNP	synonymous	LOW		PA0726	CDS	AAG04115.1	protein_coding	c.1068A>G	p.Val356Val	1068/1275	356/424
NC_002516.2	794106	G	C	SNP	missense	MODERATE		PA0726	CDS	AAG04115.1	protein_coding	c.1110G>C	p.Glu370Asp	1110/1275	370/424
NC_002516.2	794128	A	G	SNP	missense	MODERATE		PA0726	CDS	AAG04115.1	protein_coding	c.1132A>G	p.Thr378Ala	1132/1275	378/424
NC_002516.2	794140	C	G	SNP	missense	MODERATE		PA0726	CDS	AAG04115.1	protein_coding	c.1144C>G	p.Pro382Ala	1144/1275	382/424
NC_002516.2	794162	T	C	SNP	missense	MODERATE		PA0726	CDS	AAG04115.1	protein_coding	c.1166T>C	p.Val389Ala	1166/1275	389/424
NC_002516.2	794178	T	C	SNP	synonymous	LOW		PA0726	CDS	AAG04115.1	protein_coding	c.1182T>C	p.Val394Val	1182/1275	394/424
NC_002516.2	794184	C	G	SNP	synonymous	LOW		PA0726	CDS	AAG04115.1	protein_coding	c.1188C>G	p.Ala396Ala	1188/1275	396/424
NC_002516.2	794195	C	T	SNP	missense	MODERATE		PA0726	CDS	AAG04115.1	protein_coding	c.1199C>T	p.Ala400Val	1199/1275	400/424
NC_002516.2	794208	G	T	SNP	synonymous	LOW		PA0726	CDS	AAG04115.1	protein_coding	c.1212G>T	p.Gly404Gly	1212/1275	404/424
NC_002516.2	794265	G	C	SNP	missense	MODERATE		PA0726	CDS	AAG04115.1	protein_coding	c.1269G>C	p.Gln423His	1269/1275	423/424
NC_002516.2	794290	C	T	SNP	downstream_gene	MODIFIER		PA0726	CDS	AAG04115.1	protein_coding	c.*19C>T				19
NC_002516.2	794291	C	T	SNP	downstream_gene	MODIFIER		PA0726	CDS	AAG04115.1	protein_coding	c.*20C>T				20
NC_002516.2	794328	A	T	SNP	intergenic	MODIFIER		PA0726-PA0727				n.794328A>T
NC_002516.2	794430	C	T	SNP	intergenic	MODIFIER		PA0726-PA0727				n.794430C>T
NC_002516.2	794707	C	G	SNP	synonymous	LOW		PA0727	CDS	AAG04116.1	protein_coding	c.207C>G	p.Leu69Leu	207/1293	69/430
NC_002516.2	794740	G	A	SNP	synonymous	LOW		PA0727	CDS	AAG04116.1	protein_coding	c.240G>A	p.Glu80Glu	240/1293	80/430
NC_002516.2	794755	C	T	SNP	synonymous	LOW		PA0727	CDS	AAG04116.1	protein_coding	c.255C>T	p.Arg85Arg	255/1293	85/430
NC_002516.2	794770	C	T	SNP	synonymous	LOW		PA0727	CDS	AAG04116.1	protein_coding	c.270C>T	p.Ser90Ser	270/1293	90/430
NC_002516.2	794797	T	C	SNP	synonymous	LOW		PA0727	CDS	AAG04116.1	protein_coding	c.297T>C	p.Ala99Ala	297/1293	99/430
NC_002516.2	794806	T	C	SNP	synonymous	LOW		PA0727	CDS	AAG04116.1	protein_coding	c.306T>C	p.Gly102Gly	306/1293	102/430
NC_002516.2	794818	A	G	SNP	synonymous	LOW		PA0727	CDS	AAG04116.1	protein_coding	c.318A>G	p.Leu106Leu	318/1293	106/430
NC_002516.2	794827	T	C	SNP	synonymous	LOW		PA0727	CDS	AAG04116.1	protein_coding	c.327T>C	p.Asn109Asn	327/1293	109/430
NC_002516.2	794875	A	G	SNP	synonymous	LOW		PA0727	CDS	AAG04116.1	protein_coding	c.375A>G	p.Val125Val	375/1293	125/430
NC_002516.2	794881	T	C	SNP	synonymous	LOW		PA0727	CDS	AAG04116.1	protein_coding	c.381T>C	p.Pro127Pro	381/1293	127/430
NC_002516.2	794888	C	A	SNP	missense	MODERATE		PA0727	CDS	AAG04116.1	protein_coding	c.388C>A	p.Leu130Ile	388/1293	130/430
NC_002516.2	794890	C	T	SNP	synonymous	LOW		PA0727	CDS	AAG04116.1	protein_coding	c.390C>T	p.Leu130Leu	390/1293	130/430
NC_002516.2	794893	T	C	SNP	synonymous	LOW		PA0727	CDS	AAG04116.1	protein_coding	c.393T>C	p.Asp131Asp	393/1293	131/430
NC_002516.2	794908	C	T	SNP	synonymous	LOW		PA0727	CDS	AAG04116.1	protein_coding	c.408C>T	p.Arg136Arg	408/1293	136/430
NC_002516.2	794932	T	C	SNP	synonymous	LOW		PA0727	CDS	AAG04116.1	protein_coding	c.432T>C	p.Asp144Asp	432/1293	144/430
NC_002516.2	794933	T	C	SNP	synonymous	LOW		PA0727	CDS	AAG04116.1	protein_coding	c.433T>C	p.Leu145Leu	433/1293	145/430
NC_002516.2	794941	T	A	SNP	synonymous	LOW		PA0727	CDS	AAG04116.1	protein_coding	c.441T>A	p.Ala147Ala	441/1293	147/430
NC_002516.2	794944	C	G	SNP	synonymous	LOW		PA0727	CDS	AAG04116.1	protein_coding	c.444C>G	p.Ala148Ala	444/1293	148/430
NC_002516.2	794962	A	G	SNP	synonymous	LOW		PA0727	CDS	AAG04116.1	protein_coding	c.462A>G	p.Glu154Glu	462/1293	154/430
NC_002516.2	794974	C	A	SNP	synonymous	LOW		PA0727	CDS	AAG04116.1	protein_coding	c.474C>A	p.Ala158Ala	474/1293	158/430
NC_002516.2	794977	T	C	SNP	synonymous	LOW		PA0727	CDS	AAG04116.1	protein_coding	c.477T>C	p.Ala159Ala	477/1293	159/430
NC_002516.2	794989	C	G	SNP	synonymous	LOW		PA0727	CDS	AAG04116.1	protein_coding	c.489C>G	p.Ala163Ala	489/1293	163/430
NC_002516.2	794990	T	C	SNP	synonymous	LOW		PA0727	CDS	AAG04116.1	protein_coding	c.490T>C	p.Leu164Leu	490/1293	164/430
NC_002516.2	794995	C	T	SNP	synonymous	LOW		PA0727	CDS	AAG04116.1	protein_coding	c.495C>T	p.Asp165Asp	495/1293	165/430
NC_002516.2	795025	G	C	SNP	synonymous	LOW		PA0727	CDS	AAG04116.1	protein_coding	c.525G>C	p.Leu175Leu	525/1293	175/430
NC_002516.2	795028	G	T	SNP	synonymous	LOW		PA0727	CDS	AAG04116.1	protein_coding	c.528G>T	p.Val176Val	528/1293	176/430
NC_002516.2	795031	C	T	SNP	synonymous	LOW		PA0727	CDS	AAG04116.1	protein_coding	c.531C>T	p.Asp177Asp	531/1293	177/430
NC_002516.2	795040	T	C	SNP	synonymous	LOW		PA0727	CDS	AAG04116.1	protein_coding	c.540T>C	p.His180His	540/1293	180/430
NC_002516.2	795043	T	C	SNP	synonymous	LOW		PA0727	CDS	AAG04116.1	protein_coding	c.543T>C	p.Cys181Cys	543/1293	181/430
NC_002516.2	795058	G	A	SNP	synonymous	LOW		PA0727	CDS	AAG04116.1	protein_coding	c.558G>A	p.Val186Val	558/1293	186/430
NC_002516.2	795061	A	G	SNP	synonymous	LOW		PA0727	CDS	AAG04116.1	protein_coding	c.561A>G	p.Arg187Arg	561/1293	187/430
NC_002516.2	795088	A	G	SNP	synonymous	LOW		PA0727	CDS	AAG04116.1	protein_coding	c.588A>G	p.Glu196Glu	588/1293	196/430
NC_002516.2	795136	C	T	SNP	synonymous	LOW		PA0727	CDS	AAG04116.1	protein_coding	c.636C>T	p.Phe212Phe	636/1293	212/430
NC_002516.2	795238	C	T	SNP	synonymous	LOW		PA0727	CDS	AAG04116.1	protein_coding	c.738C>T	p.Asn246Asn	738/1293	246/430
NC_002516.2	795667	T	C	SNP	synonymous	LOW		PA0727	CDS	AAG04116.1	protein_coding	c.1167T>C	p.Arg389Arg	1167/1293	389/430
NC_002516.2	795671	C	T	SNP	synonymous	LOW		PA0727	CDS	AAG04116.1	protein_coding	c.1171C>T	p.Leu391Leu	1171/1293	391/430
NC_002516.2	816529	GCCC	GCCCC	INDEL	intergenic	MODIFIER		PA0747-PA0749				n.816532_816533insC
NC_002516.2	870123	T	G	SNP	missense	MODERATE		PA0793	CDS	AAG04182.1	protein_coding	c.8A>C	p.His3Pro	8/1188	3/395
NC_002516.2	891099	AC	ACC	INDEL	downstream_gene	MODIFIER		PA0813	CDS	AAG04202.1	protein_coding	c.*41_*42insG				41
NC_002516.2	1116213	G	GC	INDEL	frameshift	HIGH		PA1029	CDS	AAG04418.1	protein_coding	c.1_2insC	p.Val1fs	2/288	1995-01-01
NC_002516.2	1215657	AGG	AGGG	INDEL	frameshift	HIGH		PA1122	CDS	AAG04511.1	protein_coding	c.376dupG	p.Asp126fs	377/444	126/147
NC_002516.2	1440622	CAAA	CAA	INDEL	frameshift	HIGH		PA1327	CDS	AAG04716.1	protein_coding	c.1920delA	p.Pro642fs	1920/1971	640/656
NC_002516.2	1445357	A	AG	INDEL	downstream_gene	MODIFIER		PA1333	CDS	AAG04722.1	protein_coding	c.*47_*48insC				47
NC_002516.2	1467482	A	AGC	INDEL	downstream_gene	MODIFIER		PA1353	CDS	AAG04742.1	protein_coding	c.*5_*6insGC				5
NC_002516.2	2076683	G	C	SNP	missense	MODERATE	phzG2	PA1905	CDS	AAO42617.1	protein_coding	c.373G>C	p.Ala125Pro	373/648	125/215
NC_002516.2	2169348	AGG	AGGG	INDEL	intergenic	MODIFIER	exaA-exaB	PA1982-PA1983				n.2169350_2169351insG
NC_002516.2	2186927	G	GC	INDEL	downstream_gene	MODIFIER	dhcB	PA2000	CDS	AAG05388.1	protein_coding	c.*11_*12insC				12
NC_002516.2	2195457	GCCCCC	GCCCCCC	INDEL	downstream_gene	MODIFIER	maiA	PA2007	CDS	AAG05395.1	protein_coding	c.*31_*32insG				31
NC_002516.2	2239555	A	AG	INDEL	intergenic	MODIFIER		PA2046-PA2047				n.2239555_2239556insG
NC_002516.2	2342110	CT	CTT	INDEL	intergenic	MODIFIER		PA2127-PA2128				n.2342111_2342112insT
NC_002516.2	2355771	A	AG	INDEL	frameshift	HIGH		PA2139	CDS	AAG05527.1	protein_coding	c.88_89insG	p.Thr30fs	89/123	30/40
NC_002516.2	2356681	GCCC	GCC	INDEL	frameshift	HIGH		PA2141	CDS	AAG05529.1	protein_coding	c.517delC	p.Leu173fs	517/549	173/182
NC_002516.2	2532046	G	GC	INDEL	downstream_gene	MODIFIER		PA2301	CDS	AAG05689.1	protein_coding	c.*12_*13insG				12
NC_002516.2	2753522	G	GC	INDEL	frameshift	HIGH		PA2452	CDS	AAG05840.1	protein_coding	c.923_924insG	p.His308fs	923/927	308/308
NC_002516.2	3016844	GC	GCC	INDEL	frameshift	HIGH		PA2668	CDS	AAG06056.1	protein_coding	c.39_40insG	p.Ala14fs	39/210	13/69
NC_002516.2	3083196	A	AG	INDEL	frameshift	HIGH		PA2727	CDS	AAG06115.1	protein_coding	c.3347_3348insG	p.His1116fs	3348/3633	1116/1210
NC_002516.2	3919508	G	GC	INDEL	intergenic	MODIFIER		PA3503-PA3504				n.3919508_3919509insC
NC_002516.2	4539468	GC	GCC	INDEL	frameshift	HIGH		PA4059	CDS	AAG07446.1	protein_coding	c.314dupC	p.Arg106fs	315/378	105/125
NC_002516.2	4788544	T	C	SNP	upstream_gene	MODIFIER	5S_rRNA	EBG00001435409	CDS	EBT00001813464.1	rRNA	n.-33T>C				33
NC_002516.2	4789053	C	CA	INDEL	non_coding_transcript_exon	MODIFIER		PA4280.2	CDS		rRNA	n.2671_2672insT
NC_002516.2	4789121	G	GC	INDEL	non_coding_transcript_exon	MODIFIER		PA4280.2	CDS		rRNA	n.2603_2604insG
NC_002516.2	4794088	G	A	SNP	intergenic	MODIFIER		PA4280.5-PA4281				n.4794088G>A
NC_002516.2	4794103	G	A	SNP	intergenic	MODIFIER		PA4280.5-PA4281				n.4794103G>A
NC_002516.2	4794110	T	C	SNP	intergenic	MODIFIER		PA4280.5-PA4281				n.4794110T>C
NC_002516.2	4794158	T	C	SNP	intergenic	MODIFIER		PA4280.5-PA4281				n.4794158T>C
NC_002516.2	4794161	T	C	SNP	intergenic	MODIFIER		PA4280.5-PA4281				n.4794161T>C
NC_002516.2	4794164	G	A	SNP	intergenic	MODIFIER		PA4280.5-PA4281				n.4794164G>A
NC_002516.2	4794165	A	G	SNP	intergenic	MODIFIER		PA4280.5-PA4281				n.4794165A>G
NC_002516.2	4794206	G	A	SNP	intergenic	MODIFIER		PA4280.5-PA4281				n.4794206G>A
NC_002516.2	4794217	G	A	SNP	intergenic	MODIFIER		PA4280.5-PA4281				n.4794217G>A
NC_002516.2	4888194	A	AG	INDEL	frameshift	HIGH		PA4360	CDS	AAG07748.1	protein_coding	c.1_2insC	p.Val1fs	1/474	1/157
NC_002516.2	5071543	AACTGACTGAC	AACTGAC	INDEL	intergenic	MODIFIER	pilB-pilD	PA4526-PA4528				n.5071550_5071553delTGAC
NC_002516.2	5268417	T	A	SNP	non_coding_transcript_exon	MODIFIER		PA4690.5	CDS		rRNA	n.843A>T
NC_002516.2	5472415	CG	CGG	INDEL	upstream_gene	MODIFIER		PA4875	CDS	AAG08260.1	protein_coding	c.-23_-22insG				22
NC_002516.2	5655220	CCGGCGGCGGC	CCGGCGGCGGCGGC	INDEL	conservative_inframe_insertion	MODERATE		PA5024	CDS	AAG08409.1	protein_coding	c.418_420dupGGC	p.Gly140dup	421/717	141/238
