## Supplemental Table 7 for "An integrated model system to gain mechanistic insights into biofilm formation and antimicrobial resistance development in *Pseudomonas aeruginosa* MPAO1"

### Sheet: essentialGenes_MPAO1
Locus	Essential in x/16 samples	LB-1_Rep1	LB-1_Rep2	LB-1_Rep3	LB-2_Rep1	LB-2_Rep2	Minimal-1	Minimal-2	Minimal-3	Sputum-1	Sputum-2	Sputum-3	Sputum-4	HumanSerum	0.1XLB	BHI	LB_3	All essential genes (577)*	General essential genes (312)*	MPAO1 unique essential genes (136)	* see also Figure S2, Supplemental Information
MPAO1_00005	16	1	1	1	1	1	1	1	1	1	1	1	1	1	1	1	1	1	1
MPAO1_00010	13	1	1	1	1	1	1			1	1	1	1		1	1	1	1
MPAO1_00020	12	1	1	1	1	1	1		1	1	1		1			1	1	1	1
MPAO1_00030	16	1	1	1	1	1	1	1	1	1	1	1	1	1	1	1	1	1	1
MPAO1_00040	13	1	1	1		1	1		1	1	1		1	1	1	1	1	1	1
MPAO1_00045	15	1	1	1		1	1	1	1	1	1	1	1	1	1	1	1	1	1
MPAO1_00070	1			1
MPAO1_00090	12	1		1		1	1		1	1		1	1	1	1	1	1	1	1
MPAO1_00095	13	1	1	1		1	1			1	1	1	1	1	1	1	1	1
MPAO1_00110	15	1	1	1		1	1	1	1	1	1	1	1	1	1	1	1	1	1
MPAO1_00120	15	1	1	1		1	1	1	1	1	1	1	1	1	1	1	1	1	1
MPAO1_00125	4						1	1	1						1			1
MPAO1_00180	4						1	1	1					1				1
MPAO1_00185	4						1	1	1					1				1
MPAO1_00200	1			1
MPAO1_00215	15	1	1	1	1	1	1		1	1	1	1	1	1	1	1	1	1	1	TRUE
MPAO1_00230	10	1	1	1	1	1					1	1	1		1	1		1		TRUE
MPAO1_00235	3			1						1			1							TRUE
MPAO1_00240	4				1	1						1	1							TRUE
MPAO1_00295	6			1	1	1					1		1	1
MPAO1_00385	1		1
MPAO1_00445	1											1
MPAO1_00460	1									1
MPAO1_00505	15	1	1	1	1	1	1		1	1	1	1	1	1	1	1	1	1	1
MPAO1_00515	1			1
MPAO1_00570	2			1									1							TRUE
MPAO1_00595	1	1
MPAO1_00605	1											1
MPAO1_00625	1												1
MPAO1_00670	3			1								1				1
MPAO1_00675	9	1	1	1	1	1						1	1		1		1	1
MPAO1_00705	1											1
MPAO1_00725	2												1	1
MPAO1_00745	6				1	1				1	1	1			1			1
MPAO1_00830	2									1							1			TRUE
MPAO1_00860	3				1	1									1
MPAO1_00865	1									1										TRUE
MPAO1_00915	2				1											1
MPAO1_00955	2			1						1
MPAO1_01065	1			1
MPAO1_01070	2			1											1
MPAO1_01120	5		1		1	1				1		1
MPAO1_01145	1											1
MPAO1_01155	1											1
MPAO1_01165	5	1		1						1		1				1				TRUE
MPAO1_01255	1											1
MPAO1_01415	7	1	1	1								1	1		1		1	1		TRUE
MPAO1_01455	1											1
MPAO1_01615	3		1		1	1														TRUE
MPAO1_01750	15	1	1	1	1	1	1	1	1	1	1	1	1		1	1	1	1	1
MPAO1_01780	3						1	1	1									1
MPAO1_01785	1											1
MPAO1_01810	12	1	1	1	1	1	1	1	1	1		1				1	1	1
MPAO1_01815	16	1	1	1	1	1	1	1	1	1	1	1	1	1	1	1	1	1	1
MPAO1_01855	15	1	1	1	1	1	1	1	1	1	1	1	1	1		1	1	1	1
MPAO1_01870	2						1		1									1
MPAO1_01900	1											1
MPAO1_01915	9				1	1	1					1	1	1	1	1	1	1
MPAO1_01920	16	1	1	1	1	1	1	1	1	1	1	1	1	1	1	1	1	1	1
MPAO1_01975	9	1	1	1		1	1			1					1	1	1	1
MPAO1_01990	13	1	1	1		1	1	1	1	1	1	1	1			1	1	1	1
MPAO1_02010	4						1	1	1					1				1
MPAO1_02015	3							1	1					1				1
MPAO1_02030	1											1
MPAO1_02055	3							1	1					1				1
MPAO1_02060	3						1		1					1				1
MPAO1_02080	4						1	1	1					1				1
MPAO1_02105	1															1
MPAO1_02120	4						1	1	1					1				1
MPAO1_02125	3						1		1					1				1
MPAO1_02135	14	1	1	1	1	1	1	1	1	1	1	1	1		1		1	1	1
MPAO1_02160	1										1
MPAO1_02215	7								1	1	1	1	1	1			1	1
MPAO1_02270	3						1	1	1									1
MPAO1_02280	8					1	1	1	1					1	1	1	1	1
MPAO1_02315	8	1	1	1		1			1			1	1			1		1		TRUE
MPAO1_02335	9	1	1	1	1	1						1	1		1		1	1		TRUE
MPAO1_02340	15	1	1	1	1	1	1	1	1	1		1	1	1	1	1	1	1	1
MPAO1_02410	4	1	1	1										1
MPAO1_02470	7	1		1	1	1				1		1		1				1		TRUE
MPAO1_02605	1											1
MPAO1_02640	8						1	1	1	1	1	1	1				1	1
MPAO1_02645	11				1	1	1	1	1	1	1	1	1	1			1	1	1
MPAO1_02650	1																1
MPAO1_02655	9					1	1		1	1	1	1	1	1			1	1	1
MPAO1_02660	8					1	1		1	1	1	1	1				1	1	1
MPAO1_02665	1											1
MPAO1_02730	1											1
MPAO1_02735	1											1
MPAO1_02795	1									1										TRUE
MPAO1_02820	4	1	1	1								1								TRUE
MPAO1_02885	14	1	1	1		1	1	1	1	1	1		1	1	1	1	1	1	1
MPAO1_02895	14	1	1	1	1	1	1		1	1	1	1	1	1		1	1	1	1
MPAO1_02910	10	1	1	1		1	1	1	1			1				1	1	1
MPAO1_02915	8						1	1	1	1	1	1	1	1				1
MPAO1_02930	16	1	1	1	1	1	1	1	1	1	1	1	1	1	1	1	1	1	1
MPAO1_02990	3	1	1									1
MPAO1_03030	6				1	1				1		1	1		1			1		TRUE
MPAO1_03045	16	1	1	1	1	1	1	1	1	1	1	1	1	1	1	1	1	1	1
MPAO1_03050	14	1		1	1	1	1	1		1	1	1	1	1	1	1	1	1	1
MPAO1_03060	15	1	1	1	1	1		1	1	1	1	1	1	1	1	1	1	1	1
MPAO1_03065	16	1	1	1	1	1	1	1	1	1	1	1	1	1	1	1	1	1	1
MPAO1_03075	12	1	1	1	1	1			1	1	1		1		1	1	1	1
MPAO1_03130	14	1	1	1	1	1	1	1	1		1	1	1	1		1	1	1	1
MPAO1_03135	15	1	1	1	1	1	1	1	1	1	1	1	1		1	1	1	1	1
MPAO1_03140	13	1	1	1		1	1		1		1	1	1	1	1	1	1	1	1
MPAO1_03200	15	1	1	1	1	1	1	1	1		1	1	1	1	1	1	1	1	1
MPAO1_03210	3						1	1	1									1
MPAO1_03220	3	1	1	1
MPAO1_03225	5	1		1	1	1							1					1
MPAO1_03320	2				1	1
MPAO1_03340	1									1
MPAO1_03400	1					1
MPAO1_03410	2								1					1
MPAO1_03415	3						1		1					1				1
MPAO1_03420	4						1	1	1					1				1
MPAO1_03440	16	1	1	1	1	1	1	1	1	1	1	1	1	1	1	1	1	1	1
MPAO1_03470	14	1	1	1	1	1	1		1	1	1		1	1	1	1	1	1	1
MPAO1_03475	2						1		1									1
MPAO1_03490	14	1	1	1	1	1	1		1	1		1	1	1	1	1	1	1	1
MPAO1_03540	15	1	1	1	1	1		1	1	1	1	1	1	1	1	1	1	1	1
MPAO1_03575	16	1	1	1	1	1	1	1	1	1	1	1	1	1	1	1	1	1	1
MPAO1_03580	14	1	1	1	1	1	1	1	1			1	1	1	1	1	1	1
MPAO1_03585	16	1	1	1	1	1	1	1	1	1	1	1	1	1	1	1	1	1	1
MPAO1_03590	15	1	1	1	1	1	1	1	1	1	1	1	1	1		1	1	1	1
MPAO1_03595	15	1	1	1		1	1	1	1	1	1	1	1	1	1	1	1	1	1
MPAO1_03600	16	1	1	1	1	1	1	1	1	1	1	1	1	1	1	1	1	1	1
MPAO1_03605	12	1	1	1		1	1		1	1	1		1	1	1	1		1	1
MPAO1_03610	12	1	1	1		1	1		1		1	1	1	1		1	1	1	1
MPAO1_03615	16	1	1	1	1	1	1	1	1	1	1	1	1	1	1	1	1	1	1
MPAO1_03620	16	1	1	1	1	1	1	1	1	1	1	1	1	1	1	1	1	1	1
MPAO1_03625	11	1	1	1		1				1	1		1	1	1	1	1	1
MPAO1_03635	16	1	1	1	1	1	1	1	1	1	1	1	1	1	1	1	1	1	1
MPAO1_03640	15	1	1	1	1	1	1	1	1	1	1	1	1	1		1	1	1	1
MPAO1_03645	14	1	1	1		1	1	1	1	1	1	1	1		1	1	1	1	1
MPAO1_03650	16	1	1	1	1	1	1	1	1	1	1	1	1	1	1	1	1	1	1
MPAO1_03655	16	1	1	1	1	1	1	1	1	1	1	1	1	1	1	1	1	1	1
MPAO1_03660	16	1	1	1	1	1	1	1	1	1	1	1	1	1	1	1	1	1	1
MPAO1_03665	16	1	1	1	1	1	1	1	1	1	1	1	1	1	1	1	1	1	1
MPAO1_03670	15	1	1	1	1	1		1	1	1	1	1	1	1	1	1	1	1	1
MPAO1_03675	16	1	1	1	1	1	1	1	1	1	1	1	1	1	1	1	1	1	1
MPAO1_03680	16	1	1	1	1	1	1	1	1	1	1	1	1	1	1	1	1	1	1
MPAO1_03685	15	1	1	1	1	1	1	1	1	1	1		1	1	1	1	1	1	1
MPAO1_03690	15	1	1	1		1	1	1	1	1	1	1	1	1	1	1	1	1	1
MPAO1_03695	16	1	1	1	1	1	1	1	1	1	1	1	1	1	1	1	1	1	1
MPAO1_03700	15	1	1	1	1	1	1	1	1		1	1	1	1	1	1	1	1	1
MPAO1_03705	16	1	1	1	1	1	1	1	1	1	1	1	1	1	1	1	1	1	1
MPAO1_03710	16	1	1	1	1	1	1	1	1	1	1	1	1	1	1	1	1	1	1
MPAO1_03715	16	1	1	1	1	1	1	1	1	1	1	1	1	1	1	1	1	1	1
MPAO1_03720	16	1	1	1	1	1	1	1	1	1	1	1	1	1	1	1	1	1	1
MPAO1_03725	16	1	1	1	1	1	1	1	1	1	1	1	1	1	1	1	1	1	1
MPAO1_03730	16	1	1	1	1	1	1	1	1	1	1	1	1	1	1	1	1	1	1
MPAO1_03735	15	1	1	1	1	1	1	1		1	1	1	1	1	1	1	1	1	1
MPAO1_03740	15	1	1	1	1	1	1	1	1	1	1	1	1	1		1	1	1	1
MPAO1_03745	13	1	1	1	1	1		1	1		1		1	1	1	1	1	1
MPAO1_03750	16	1	1	1	1	1	1	1	1	1	1	1	1	1	1	1	1	1	1
MPAO1_03755	16	1	1	1	1	1	1	1	1	1	1	1	1	1	1	1	1	1	1
MPAO1_03760	14	1	1	1		1	1	1		1	1	1	1	1	1	1	1	1	1
MPAO1_03765	15	1	1	1	1	1	1	1	1	1	1	1	1	1		1	1	1	1
MPAO1_03770	16	1	1	1	1	1	1	1	1	1	1	1	1	1	1	1	1	1	1
MPAO1_03795	16	1	1	1	1	1	1	1	1	1	1	1	1	1	1	1	1	1	1
MPAO1_03805	1			1
MPAO1_03855	2			1						1
MPAO1_03900	3					1				1					1
MPAO1_03910	2									1		1								TRUE
MPAO1_03935	1											1
MPAO1_04045	1											1
MPAO1_04100	1											1
MPAO1_04145	2				1	1
MPAO1_04260	2											1	1
MPAO1_04270	1											1
MPAO1_04300	2									1					1
MPAO1_04430	1			1
MPAO1_04475	1											1								TRUE
MPAO1_04490	1																1
MPAO1_04515	3	1	1	1
MPAO1_04530	1												1
MPAO1_04595	1											1
MPAO1_04600	1											1
MPAO1_04640	16	1	1	1	1	1	1	1	1	1	1	1	1	1	1	1	1	1	1
MPAO1_04665	2										1		1
MPAO1_04670	1										1
MPAO1_04675	1									1
MPAO1_04700	2			1		1
MPAO1_04705	15	1	1	1		1	1	1	1	1	1	1	1	1	1	1	1	1	1
MPAO1_04710	12	1		1	1	1	1	1			1	1	1	1		1	1	1	1
MPAO1_04720	15	1	1	1	1	1	1	1	1	1	1	1	1		1	1	1	1	1
MPAO1_04725	14	1	1	1	1	1	1	1	1		1		1	1	1	1	1	1
MPAO1_04730	16	1	1	1	1	1	1	1	1	1	1	1	1	1	1	1	1	1	1
MPAO1_04750	10	1	1	1	1	1		1	1						1	1	1	1
MPAO1_04765	15	1	1	1	1	1	1		1	1	1	1	1	1	1	1	1	1	1
MPAO1_04770	6	1	1	1		1										1	1	1
MPAO1_04775	3				1	1											1	1
MPAO1_04830	16	1	1	1	1	1	1	1	1	1	1	1	1	1	1	1	1	1	1
MPAO1_04890	10	1	1	1	1					1		1	1		1	1	1	1
MPAO1_04950	4						1	1	1					1				1
MPAO1_04970	12	1	1	1		1	1		1	1	1		1		1	1	1	1	1
MPAO1_04975	16	1	1	1	1	1	1	1	1	1	1	1	1	1	1	1	1	1	1
MPAO1_04995	8	1		1						1	1		1	1		1	1	1
MPAO1_05000	16	1	1	1	1	1	1	1	1	1	1	1	1	1	1	1	1	1	1
MPAO1_05005	15	1	1	1	1	1	1	1	1		1	1	1	1	1	1	1	1	1
MPAO1_05035	8	1	1	1	1	1				1		1			1			1
MPAO1_05040	16	1	1	1	1	1	1	1	1	1	1	1	1	1	1	1	1	1	1
MPAO1_05045	5									1		1	1	1	1			1
MPAO1_05050	12	1	1	1		1		1	1	1	1		1	1		1	1	1	1
MPAO1_05065	14	1	1	1	1	1	1			1	1	1	1	1	1	1	1	1
MPAO1_05075	12	1	1	1	1	1	1			1	1	1	1			1	1	1
MPAO1_05080	1											1
MPAO1_05100	15	1	1	1	1	1	1	1		1	1	1	1	1	1	1	1	1	1
MPAO1_05105	3							1	1					1				1
MPAO1_05110	4						1	1	1					1				1
MPAO1_05190	1											1
MPAO1_05210	2			1								1
MPAO1_05255	1											1
MPAO1_05355	1														1
MPAO1_05380	2			1								1								TRUE
MPAO1_05475	2									1		1
MPAO1_05570	3				1	1				1
MPAO1_05575	1								1											TRUE
MPAO1_05615	2	1		1
MPAO1_05695	8		1	1				1	1	1	1	1					1	1	1	TRUE
MPAO1_05815	1			1																TRUE
MPAO1_05825	2													1	1					TRUE
MPAO1_05870	15	1	1	1	1	1	1	1	1	1	1	1		1	1	1	1	1	1
MPAO1_05880	1											1
MPAO1_05900	16	1	1	1	1	1	1	1	1	1	1	1	1	1	1	1	1	1	1
MPAO1_05905	15	1	1	1		1	1	1	1	1	1	1	1	1	1	1	1	1	1
MPAO1_05935	10	1	1	1	1	1						1	1	1		1	1	1
MPAO1_05940	16	1	1	1	1	1	1	1	1	1	1	1	1	1	1	1	1	1	1
MPAO1_05945	15	1	1	1	1	1	1		1	1	1	1	1	1	1	1	1	1	1
MPAO1_05955	5								1	1					1	1	1
MPAO1_05970	3				1	1									1
MPAO1_05975	15	1	1	1		1	1	1	1	1	1	1	1	1	1	1	1	1	1
MPAO1_05980	16	1	1	1	1	1	1	1	1	1	1	1	1	1	1	1	1	1	1
MPAO1_05985	16	1	1	1	1	1	1	1	1	1	1	1	1	1	1	1	1	1	1
MPAO1_05990	16	1	1	1	1	1	1	1	1	1	1	1	1	1	1	1	1	1	1
MPAO1_05995	12	1	1	1		1	1		1	1		1	1	1		1	1	1	1
MPAO1_06000	15	1	1	1		1	1	1	1	1	1	1	1	1	1	1	1	1	1
MPAO1_06005	2			1												1
MPAO1_06010	4			1							1		1		1
MPAO1_06030	14	1	1	1		1	1	1	1	1	1		1	1	1	1	1	1	1
MPAO1_06035	12	1	1	1		1	1		1	1	1		1		1	1	1	1	1
MPAO1_06045	10		1	1	1	1				1	1	1	1			1	1	1
MPAO1_06050	16	1	1	1	1	1	1	1	1	1	1	1	1	1	1	1	1	1	1
MPAO1_06110	1											1
MPAO1_06125	1											1
MPAO1_06200	14	1	1	1		1	1	1	1	1		1	1	1	1	1	1	1	1
MPAO1_06205	14	1	1	1		1	1		1	1	1	1	1	1	1	1	1	1	1
MPAO1_06215	9				1	1		1		1		1	1		1	1	1	1
MPAO1_06220	1												1							TRUE
MPAO1_06240	2								1					1
MPAO1_06245	1	1																		TRUE
MPAO1_06285	1											1
MPAO1_06300	4				1	1							1				1	1
MPAO1_06335	16	1	1	1	1	1	1	1	1	1	1	1	1	1	1	1	1	1	1
MPAO1_06340	15	1	1	1	1	1	1	1	1	1		1	1	1	1	1	1	1	1
MPAO1_06345	14	1	1	1	1	1	1	1	1		1		1	1	1	1	1	1
MPAO1_06350	2			1												1
MPAO1_06355	13			1	1	1	1	1	1	1	1	1	1		1	1	1	1	1
MPAO1_06375	1			1
MPAO1_06385	3						1	1						1				1
MPAO1_06390	4						1	1	1					1				1
MPAO1_06465	1		1
MPAO1_06555	4					1								1		1	1	1
MPAO1_06565	16	1	1	1	1	1	1	1	1	1	1	1	1	1	1	1	1	1	1
MPAO1_06570	15	1	1	1		1	1	1	1	1	1	1	1	1	1	1	1	1	1
MPAO1_06640	16	1	1	1	1	1	1	1	1	1	1	1	1	1	1	1	1	1	1
MPAO1_06645	16	1	1	1	1	1	1	1	1	1	1	1	1	1	1	1	1	1	1
MPAO1_06650	2				1										1
MPAO1_06740	16	1	1	1	1	1	1	1	1	1	1	1	1	1	1	1	1	1	1
MPAO1_06790	16	1	1	1	1	1	1	1	1	1	1	1	1	1	1	1	1	1	1
MPAO1_06795	16	1	1	1	1	1	1	1	1	1	1	1	1	1	1	1	1	1	1
MPAO1_06800	16	1	1	1	1	1	1	1	1	1	1	1	1	1	1	1	1	1	1
MPAO1_06805	15	1	1	1	1	1	1	1		1	1	1	1	1	1	1	1	1	1
MPAO1_06810	15	1	1	1		1	1	1	1	1	1	1	1	1	1	1	1	1	1
MPAO1_06815	16	1	1	1	1	1	1	1	1	1	1	1	1	1	1	1	1	1	1
MPAO1_06820	15	1	1	1		1	1	1	1	1	1	1	1	1	1	1	1	1	1
MPAO1_06830	12	1	1	1		1	1		1	1	1		1	1		1	1	1	1
MPAO1_06835	5									1	1	1	1			1		1
MPAO1_06840	15	1	1	1	1	1	1	1	1	1	1		1	1	1	1	1	1	1
MPAO1_06845	15	1	1	1	1	1	1	1	1	1	1		1	1	1	1	1	1	1
MPAO1_06850	16	1	1	1	1	1	1	1	1	1	1	1	1	1	1	1	1	1	1
MPAO1_06855	16	1	1	1	1	1	1	1	1	1	1	1	1	1	1	1	1	1	1
MPAO1_06870	12	1	1	1		1		1		1	1	1	1	1		1	1	1
MPAO1_06875	16	1	1	1	1	1	1	1	1	1	1	1	1	1	1	1	1	1	1
MPAO1_06880	16	1	1	1	1	1	1	1	1	1	1	1	1	1	1	1	1	1	1
MPAO1_06885	13	1	1	1		1		1	1	1		1	1	1	1	1	1	1	1
MPAO1_06890	15	1	1	1		1	1	1	1	1	1	1	1	1	1	1	1	1	1
MPAO1_06895	9							1	1	1	1	1	1	1	1	1		1
MPAO1_06900	16	1	1	1	1	1	1	1	1	1	1	1	1	1	1	1	1	1	1
MPAO1_06905	16	1	1	1	1	1	1	1	1	1	1	1	1	1	1	1	1	1	1
MPAO1_06935	16	1	1	1	1	1	1	1	1	1	1	1	1	1	1	1	1	1	1
MPAO1_06965	9	1	1	1	1	1						1		1		1	1	1
MPAO1_07015	1					1
MPAO1_07075	1												1
MPAO1_07105	1											1								TRUE
MPAO1_07155	1												1
MPAO1_07160	1					1
MPAO1_07170	2									1		1								TRUE
MPAO1_07200	1											1
MPAO1_07205	3				1	1				1
MPAO1_07225	1											1
MPAO1_07240	4				1	1				1		1
MPAO1_07280	1			1																TRUE
MPAO1_07315	1											1
MPAO1_07425	3						1	1	1									1
MPAO1_07445	3			1								1					1
MPAO1_07460	2				1	1
MPAO1_07475	4						1	1	1					1				1
MPAO1_07485	4						1	1	1					1				1
MPAO1_07600	1											1
MPAO1_07630	3	1										1		1
MPAO1_07700	5				1	1						1			1	1
MPAO1_07705	13	1	1	1		1		1	1	1	1	1	1		1	1	1	1	1
MPAO1_07710	6						1	1	1	1	1			1				1
MPAO1_07760	2		1									1								TRUE
MPAO1_07805	5	1	1	1								1	1
MPAO1_07845	8	1	1	1	1	1				1		1				1		1
MPAO1_07870	6	1	1							1				1	1		1	1
MPAO1_07990	1											1
MPAO1_08005	2				1	1
MPAO1_08060	1											1								TRUE
MPAO1_08070	1														1
MPAO1_08075	1											1
MPAO1_08155	16	1	1	1	1	1	1	1	1	1	1	1	1	1	1	1	1	1	1
MPAO1_08240	1											1
MPAO1_08285	1											1
MPAO1_08290	1													1
MPAO1_08330	1											1
MPAO1_08335	1											1
MPAO1_08385	1									1
MPAO1_08390	1													1
MPAO1_08480	3									1			1	1
MPAO1_08610	5	1	1	1								1		1						TRUE
MPAO1_08675	3											1	1			1				TRUE
MPAO1_08710	8		1		1	1			1		1	1	1				1	1		TRUE
MPAO1_08715	1			1
MPAO1_08725	1											1
MPAO1_08790	3	1	1	1
MPAO1_08850	3			1								1	1
MPAO1_08865	1															1
MPAO1_08900	2				1	1														TRUE
MPAO1_08975	9				1	1			1		1	1	1	1		1	1	1
MPAO1_08980	1												1
MPAO1_08985	2									1	1
MPAO1_09015	1		1
MPAO1_09045	7	1	1	1			1			1		1			1
MPAO1_09055	1											1
MPAO1_09225	5				1	1							1		1		1	1		TRUE
MPAO1_09285	4				1	1		1						1						TRUE
MPAO1_09310	1													1
MPAO1_09365	16	1	1	1	1	1	1	1	1	1	1	1	1	1	1	1	1	1	1
MPAO1_09380	13	1	1	1		1	1		1	1	1	1	1	1		1	1	1	1
MPAO1_09385	14	1	1	1		1	1	1	1		1	1	1	1	1	1	1	1	1
MPAO1_09390	1								1
MPAO1_09405	9	1	1	1		1			1	1					1	1	1	1
MPAO1_09410	8	1	1	1	1	1				1			1			1		1
MPAO1_09415	3				1								1	1
MPAO1_09420	2									1			1							TRUE
MPAO1_09430	7	1	1	1	1	1										1	1	1
MPAO1_09435	10	1		1		1			1	1	1	1	1			1	1	1
MPAO1_09445	11	1	1	1	1	1				1	1	1	1			1	1	1
MPAO1_09450	8	1	1	1	1	1					1					1	1	1
MPAO1_09455	4	1	1	1		1												1
MPAO1_09460	8	1	1	1		1								1	1	1	1	1
MPAO1_09465	5			1	1	1										1	1	1
MPAO1_09470	6	1	1	1		1										1	1	1
MPAO1_09475	8	1	1	1	1	1									1	1	1	1
MPAO1_09480	7	1	1	1	1	1										1	1	1
MPAO1_09485	5	1	1	1												1	1	1
MPAO1_09490	6	1	1	1	1	1										1		1
MPAO1_09495	7	1	1	1	1	1										1	1	1
MPAO1_09500	7	1	1	1	1	1										1	1	1
MPAO1_09510	7	1	1	1	1	1										1	1	1
MPAO1_09525	3						1	1	1									1
MPAO1_09550	15	1	1	1	1	1		1	1	1	1	1	1	1	1	1	1	1	1
MPAO1_09635	2						1		1									1
MPAO1_09640	3						1	1	1									1
MPAO1_09650	3						1	1	1									1
MPAO1_09655	14	1	1	1	1	1		1	1	1		1	1	1	1	1	1	1	1
MPAO1_09675	4						1	1	1					1				1
MPAO1_09680	16	1	1	1	1	1	1	1	1	1	1	1	1	1	1	1	1	1	1
MPAO1_09685	14	1	1	1		1		1	1	1	1	1	1	1	1	1	1	1	1
MPAO1_09690	1									1
MPAO1_09700	4						1	1	1					1				1
MPAO1_09705	3						1		1					1				1
MPAO1_09815	16	1	1	1	1	1	1	1	1	1	1	1	1	1	1	1	1	1	1
MPAO1_09830	1												1
MPAO1_10005	1			1
MPAO1_10010	4						1	1	1					1				1
MPAO1_10015	3									1		1	1					1
MPAO1_10020	3									1		1				1				TRUE
MPAO1_10070	3			1								1		1						TRUE
MPAO1_10105	1											1
MPAO1_10120	1											1
MPAO1_10195	8		1	1	1	1	1	1				1					1	1		TRUE
MPAO1_10225	10		1	1	1	1				1	1		1	1		1	1	1
MPAO1_10235	2											1			1
MPAO1_10245	1			1
MPAO1_10275	9							1	1	1	1	1	1	1	1	1		1
MPAO1_10320	1													1
MPAO1_10325	1															1
MPAO1_10335	1											1								TRUE
MPAO1_10345	14	1	1	1		1	1	1	1	1	1	1	1	1		1	1	1	1
MPAO1_10350	14	1	1	1		1	1	1	1	1		1	1	1	1	1	1	1	1
MPAO1_10355	12	1	1	1	1	1				1	1	1	1	1		1	1	1
MPAO1_10375	4				1	1				1			1
MPAO1_10380	15	1	1	1	1	1	1		1	1	1	1	1	1	1	1	1	1	1
MPAO1_10385	12			1	1	1		1	1	1	1	1	1	1	1	1		1
MPAO1_10390	16	1	1	1	1	1	1	1	1	1	1	1	1	1	1	1	1	1	1
MPAO1_10395	1			1
MPAO1_10400	16	1	1	1	1	1	1	1	1	1	1	1	1	1	1	1	1	1	1
MPAO1_10410	14	1	1	1	1	1		1	1	1	1	1	1	1	1		1	1	1	TRUE
MPAO1_10435	2			1											1
MPAO1_10440	9				1		1			1	1	1	1	1	1		1	1
MPAO1_10445	1												1
MPAO1_10450	16	1	1	1	1	1	1	1	1	1	1	1	1	1	1	1	1	1	1
MPAO1_10455	15	1	1	1		1	1	1	1	1	1	1	1	1	1	1	1	1	1
MPAO1_10460	16	1	1	1	1	1	1	1	1	1	1	1	1	1	1	1	1	1	1
MPAO1_10480	16	1	1	1	1	1	1	1	1	1	1	1	1	1	1	1	1	1	1
MPAO1_10485	14	1	1	1	1	1	1			1	1	1	1	1	1	1	1	1
MPAO1_10525	12	1	1	1		1			1	1		1	1	1	1	1	1	1
MPAO1_10530	16	1	1	1	1	1	1	1	1	1	1	1	1	1	1	1	1	1	1
MPAO1_10535	16	1	1	1	1	1	1	1	1	1	1	1	1	1	1	1	1	1	1
MPAO1_10540	11	1	1	1	1	1	1		1					1	1	1	1	1
MPAO1_10555	1			1
MPAO1_10605	5				1	1				1					1		1	1		TRUE
MPAO1_10670	1											1								TRUE
MPAO1_10710	2											1			1
MPAO1_10720	1									1
MPAO1_10740	1											1
MPAO1_10755	1			1
MPAO1_10835	2	1		1
MPAO1_10925	4						1	1	1					1				1
MPAO1_11035	4									1	1	1	1					1
MPAO1_11040	4									1	1	1	1					1
MPAO1_11055	8					1	1	1	1				1	1	1	1		1
MPAO1_11085	1																1
MPAO1_11165	1											1
MPAO1_11330	3					1										1	1	1
MPAO1_11335	7	1	1		1	1									1	1	1	1
MPAO1_11370	1											1
MPAO1_11445	12	1	1	1	1	1	1				1	1	1	1		1	1	1
MPAO1_11470	2										1	1
MPAO1_11525	3									1		1	1					1		TRUE
MPAO1_11535	1			1
MPAO1_11620	1											1
MPAO1_11635	1											1								TRUE
MPAO1_11675	15	1	1	1		1	1	1	1	1	1	1	1	1	1	1	1	1	1
MPAO1_11680	16	1	1	1	1	1	1	1	1	1	1	1	1	1	1	1	1	1	1
MPAO1_11685	16	1	1	1	1	1	1	1	1	1	1	1	1	1	1	1	1	1	1
MPAO1_11690	16	1	1	1	1	1	1	1	1	1	1	1	1	1	1	1	1	1	1
MPAO1_11695	16	1	1	1	1	1	1	1	1	1	1	1	1	1	1	1	1	1	1
MPAO1_11700	15	1	1	1	1	1	1	1	1	1	1		1	1	1	1	1	1	1
MPAO1_11770	1		1
MPAO1_11790	1			1
MPAO1_11895	1											1
MPAO1_11940	1											1
MPAO1_11995	1											1								TRUE
MPAO1_12075	1													1						TRUE
MPAO1_12085	2									1				1
MPAO1_12100	2	1	1
MPAO1_12110	1											1								TRUE
MPAO1_12145	1			1
MPAO1_12280	15	1	1	1	1	1	1	1	1	1	1		1	1	1	1	1	1	1
MPAO1_12295	16	1	1	1	1	1	1	1	1	1	1	1	1	1	1	1	1	1	1
MPAO1_12330	16	1	1	1	1	1	1	1	1	1	1	1	1	1	1	1	1	1	1
MPAO1_12350	10	1	1	1	1	1							1	1	1	1	1	1
MPAO1_12355	16	1	1	1	1	1	1	1	1	1	1	1	1	1	1	1	1	1	1
MPAO1_12365	16	1	1	1	1	1	1	1	1	1	1	1	1	1	1	1	1	1	1
MPAO1_12385	16	1	1	1	1	1	1	1	1	1	1	1	1	1	1	1	1	1	1
MPAO1_12390	14	1	1	1	1	1	1		1	1		1	1	1	1	1	1	1	1
MPAO1_12395	13				1	1	1	1	1	1	1	1	1	1	1	1	1	1	1
MPAO1_12400	16	1	1	1	1	1	1	1	1	1	1	1	1	1	1	1	1	1	1
MPAO1_12515	15	1	1	1	1	1	1		1	1	1	1	1	1	1	1	1	1	1
MPAO1_12525	2			1													1			TRUE
MPAO1_12630	1											1								TRUE
MPAO1_12655	1												1
MPAO1_12720	1								1
MPAO1_12725	3			1	1	1														TRUE
MPAO1_12755	1											1
MPAO1_12840	7				1	1				1		1	1	1			1	1
MPAO1_12875	1												1
MPAO1_12935	3		1	1						1										TRUE
MPAO1_12950	11	1	1	1			1	1	1	1	1	1			1		1	1	1	TRUE
MPAO1_12960	1											1
MPAO1_12970	5	1		1	1	1				1								1
MPAO1_12995	4			1							1					1	1
MPAO1_13030	1													1
MPAO1_13035	4												1	1	1	1
MPAO1_13040	1															1
MPAO1_13065	2	1								1
MPAO1_13070	1			1
MPAO1_13195	7								1		1	1	1	1	1	1		1		TRUE
MPAO1_13200	2			1										1
MPAO1_13205	1			1
MPAO1_13210	1					1
MPAO1_13225	2											1	1							TRUE
MPAO1_13230	1											1
MPAO1_13235	1									1
MPAO1_13240	3	1	1	1
MPAO1_13270	1											1
MPAO1_13280	15	1	1	1	1	1	1		1	1	1	1	1	1	1	1	1	1	1
MPAO1_13325	1			1
MPAO1_13335	1											1
MPAO1_13350	2			1													1			TRUE
MPAO1_13360	1											1								TRUE
MPAO1_13370	1									1
MPAO1_13405	2											1	1
MPAO1_13455	1	1
MPAO1_13460	1											1
MPAO1_13490	1											1
MPAO1_13535	1			1
MPAO1_13650	7	1	1	1								1	1	1	1					TRUE
MPAO1_13665	1											1
MPAO1_13680	2				1	1
MPAO1_13690	1											1
MPAO1_13725	3	1	1									1
MPAO1_13760	1			1
MPAO1_13810	1											1
MPAO1_13905	4											1		1		1	1			TRUE
MPAO1_13915	1											1
MPAO1_13965	4		1											1		1	1
MPAO1_14025	1											1
MPAO1_14035	1			1
MPAO1_14060	1													1
MPAO1_14075	5			1	1	1						1				1				TRUE
MPAO1_14085	2			1											1
MPAO1_14240	1			1
MPAO1_14260	3													1	1		1			TRUE
MPAO1_14305	4	1	1	1										1						TRUE
MPAO1_14360	1			1
MPAO1_14380	8			1	1	1				1		1	1		1	1		1		TRUE
MPAO1_14430	4		1	1						1				1						TRUE
MPAO1_14480	1											1
MPAO1_14500	1												1
MPAO1_14550	1											1
MPAO1_14575	4	1	1	1													1	1
MPAO1_14580	4	1		1	1	1												1		TRUE
MPAO1_14595	6	1	1	1	1	1						1						1
MPAO1_14610	1													1
MPAO1_14625	2			1										1
MPAO1_14630	3				1					1		1
MPAO1_14640	7			1			1			1		1	1	1		1		1		TRUE
MPAO1_14655	2			1											1					TRUE
MPAO1_14660	1											1
MPAO1_14675	2											1		1
MPAO1_14680	3			1						1		1
MPAO1_14685	2									1			1
MPAO1_14690	3				1	1						1
MPAO1_14700	2			1									1
MPAO1_14705	3						1				1		1
MPAO1_14725	3											1	1	1						TRUE
MPAO1_14730	3									1			1	1
MPAO1_14755	3												1	1		1
MPAO1_14765	9	1	1	1				1	1		1	1	1			1		1
MPAO1_14770	3				1	1				1
MPAO1_14785	1		1
MPAO1_14820	3		1	1										1
MPAO1_14830	5			1					1		1	1	1					1		TRUE
MPAO1_14840	3				1					1			1
MPAO1_14855	1											1
MPAO1_14860	2							1								1
MPAO1_14875	4		1	1								1					1	1
MPAO1_14880	3		1	1													1	1		TRUE
MPAO1_14890	1											1
MPAO1_14895	1											1
MPAO1_14985	2											1					1
MPAO1_15000	5		1		1	1	1					1								TRUE
MPAO1_15010	9	1	1	1				1				1		1	1	1	1	1		TRUE
MPAO1_15065	4		1	1						1		1
MPAO1_15175	2			1								1
MPAO1_15195	1			1
MPAO1_15205	7	1	1	1	1	1						1			1			1		TRUE
MPAO1_15215	9	1	1	1	1	1							1	1		1	1	1		TRUE
MPAO1_15235	1											1								TRUE
MPAO1_15245	5				1				1			1			1		1	1		TRUE
MPAO1_15275	4						1			1	1		1					1		TRUE
MPAO1_15390	3		1	1								1
MPAO1_15405	1			1
MPAO1_15415	1											1								TRUE
MPAO1_15430	3	1	1	1																TRUE
MPAO1_15470	1			1
MPAO1_15485	1											1
MPAO1_15490	1													1
MPAO1_15495	1																1
MPAO1_15520	5	1	1	1	1	1												1
MPAO1_15525	1											1
MPAO1_15535	1									1
MPAO1_15555	1											1								TRUE
MPAO1_15610	1			1
MPAO1_15650	1		1
MPAO1_15665	1									1
MPAO1_15720	6			1	1	1						1	1				1	1
MPAO1_15755	1											1
MPAO1_15795	2	1											1
MPAO1_15800	3		1	1								1
MPAO1_15805	1											1
MPAO1_15815	1			1
MPAO1_15820	1											1
MPAO1_15835	2											1		1
MPAO1_15940	1											1
MPAO1_15960	1														1					TRUE
MPAO1_16000	6	1	1	1								1	1				1	1
MPAO1_16025	1									1
MPAO1_16065	1												1
MPAO1_16080	1			1																TRUE
MPAO1_16130	1									1
MPAO1_16160	1														1
MPAO1_16175	1											1
MPAO1_16265	4	1	1	1								1
MPAO1_16310	1			1
MPAO1_16315	3				1	1						1
MPAO1_16390	4	1			1	1						1
MPAO1_16415	2								1			1								TRUE
MPAO1_16425	2		1											1
MPAO1_16435	2											1				1
MPAO1_16460	1	1
MPAO1_16470	1											1
MPAO1_16485	1											1								TRUE
MPAO1_16530	1													1
MPAO1_16600	14	1	1	1	1	1	1		1	1	1		1	1	1	1	1	1	1
MPAO1_16605	15	1	1	1	1	1	1	1	1	1	1	1	1		1	1	1	1	1
MPAO1_16665	8							1	1	1			1	1	1	1	1	1
MPAO1_16680	2			1										1
MPAO1_16690	2									1			1							TRUE
MPAO1_16710	1												1
MPAO1_16735	15	1	1	1	1	1	1	1	1	1		1	1	1	1	1	1	1	1
MPAO1_16740	15	1	1	1	1	1	1	1	1	1	1	1	1		1	1	1	1	1
MPAO1_16745	16	1	1	1	1	1	1	1	1	1	1	1	1	1	1	1	1	1	1
MPAO1_16755	15	1	1	1	1	1	1	1	1	1	1	1	1	1		1	1	1	1
MPAO1_16780	4			1			1						1			1				TRUE
MPAO1_16785	13	1	1	1	1	1	1		1	1	1		1		1	1	1	1	1
MPAO1_16840	3				1	1									1
MPAO1_16850	1									1
MPAO1_16875	2						1					1								TRUE
MPAO1_16895	3									1		1	1					1
MPAO1_16920	1																1
MPAO1_16975	1											1
MPAO1_17000	1											1
MPAO1_17015	2												1	1
MPAO1_17020	4	1	1	1	1													1
MPAO1_17070	1											1
MPAO1_17090	3			1								1	1							TRUE
MPAO1_17115	1			1
MPAO1_17130	1									1
MPAO1_17135	1	1
MPAO1_17145	2				1	1
MPAO1_17150	7	1	1	1	1	1						1					1	1
MPAO1_17165	1											1
MPAO1_17185	4		1							1		1				1
MPAO1_17215	2	1										1
MPAO1_17220	3	1	1	1
MPAO1_17230	2														1		1
MPAO1_17235	4	1		1								1			1
MPAO1_17240	3												1	1			1
MPAO1_17245	6			1			1			1		1	1	1				1
MPAO1_17280	3			1									1				1
MPAO1_17315	2									1		1								TRUE
MPAO1_17340	13	1	1	1	1	1	1	1	1			1		1	1	1	1	1
MPAO1_17385	1											1
MPAO1_17425	11	1	1	1	1	1		1		1		1		1	1		1	1
MPAO1_17455	1									1
MPAO1_17530	1											1
MPAO1_17540	1											1
MPAO1_17550	1											1
MPAO1_17600	3			1			1					1
MPAO1_17680	2	1	1
MPAO1_17685	2				1	1
MPAO1_17690	9						1	1	1	1	1	1	1	1	1			1
MPAO1_17710	11	1	1	1	1	1	1		1					1	1	1	1	1
MPAO1_17715	13	1	1	1	1	1	1	1	1				1	1	1	1	1	1
MPAO1_17800	1											1
MPAO1_17805	2				1	1
MPAO1_17815	9	1	1	1		1			1	1			1	1			1	1
MPAO1_17820	6		1	1	1	1			1								1	1
MPAO1_17825	13	1	1	1		1	1	1	1	1	1		1	1		1	1	1	1
MPAO1_17830	15	1	1	1	1	1	1	1	1	1	1	1	1	1		1	1	1	1
MPAO1_17835	14	1	1	1		1	1	1	1	1	1		1	1	1	1	1	1	1
MPAO1_17840	16	1	1	1	1	1	1	1	1	1	1	1	1	1	1	1	1	1	1
MPAO1_17845	15	1	1	1		1	1	1	1	1	1	1	1	1	1	1	1	1	1
MPAO1_17850	16	1	1	1	1	1	1	1	1	1	1	1	1	1	1	1	1	1	1
MPAO1_17855	16	1	1	1	1	1	1	1	1	1	1	1	1	1	1	1	1	1	1
MPAO1_17860	3						1	1						1				1
MPAO1_17895	3			1								1			1
MPAO1_17910	3	1	1	1
MPAO1_17940	5				1	1	1					1	1							TRUE
MPAO1_17955	15	1	1	1	1	1		1	1	1	1	1	1	1	1	1	1	1	1
MPAO1_17995	2											1	1
MPAO1_18015	3		1	1								1
MPAO1_18025	9	1	1	1	1	1				1				1	1	1		1		TRUE
MPAO1_18045	4	1		1			1										1	1
MPAO1_18050	1			1
MPAO1_18085	1											1
MPAO1_18125	13	1	1	1	1	1	1			1	1		1	1	1	1	1	1
MPAO1_18145	14	1	1	1		1	1	1	1	1	1	1	1	1		1	1	1	1
MPAO1_18150	13	1	1	1		1		1	1	1	1	1	1		1	1	1	1	1
MPAO1_18195	4	1	1	1										1						TRUE
MPAO1_18265	1			1
MPAO1_18280	1			1																TRUE
MPAO1_18385	2			1									1
MPAO1_18400	1	1
MPAO1_18410	1															1
MPAO1_18415	10	1	1	1	1				1	1	1				1	1	1	1
MPAO1_18420	1															1
MPAO1_18430	3	1														1	1
MPAO1_18460	1			1
MPAO1_18485	1									1
MPAO1_18525	1	1
MPAO1_18570	1									1
MPAO1_18595	1											1
MPAO1_18650	3			1	1	1
MPAO1_18735	3											1	1		1
MPAO1_18805	1																1
MPAO1_18835	1											1
MPAO1_18840	3						1					1	1
MPAO1_18920	1												1
MPAO1_18935	6	1	1	1	1	1											1	1
MPAO1_18955	1											1
MPAO1_18965	2											1		1
MPAO1_18980	1			1																TRUE
MPAO1_19025	1	1
MPAO1_19030	1			1
MPAO1_19100	1											1
MPAO1_19330	1											1
MPAO1_19340	2			1						1
MPAO1_19355	1											1
MPAO1_19440	1											1
MPAO1_19500	6	1	1	1	1	1				1								1		TRUE
MPAO1_19520	2				1	1														TRUE
MPAO1_19600	6	1			1	1	1			1		1								TRUE
MPAO1_19605	4			1			1					1			1					TRUE
MPAO1_19700	5	1	1	1								1	1
MPAO1_19720	1											1
MPAO1_19765	1											1
MPAO1_19770	1											1
MPAO1_19860	2					1						1
MPAO1_19940	4	1	1	1								1								TRUE
MPAO1_19970	4				1	1						1	1
MPAO1_20030	16	1	1	1	1	1	1	1	1	1	1	1	1	1	1	1	1	1	1
MPAO1_20045	15	1	1	1		1	1	1	1	1	1	1	1	1	1	1	1	1	1
MPAO1_20055	1											1
MPAO1_20060	1											1
MPAO1_20075	14	1	1	1		1	1		1	1	1	1	1	1	1	1	1	1	1
MPAO1_20080	15	1	1	1		1	1	1	1	1	1	1	1	1	1	1	1	1	1
MPAO1_20095	10	1	1	1	1	1		1	1				1	1	1			1		TRUE
MPAO1_20105	5									1		1		1		1	1			TRUE
MPAO1_20120	16	1	1	1	1	1	1	1	1	1	1	1	1	1	1	1	1	1	1
MPAO1_20200	1											1
MPAO1_20260	3	1	1	1																TRUE
MPAO1_20270	1											1								TRUE
MPAO1_20310	1											1
MPAO1_20320	5	1	1	1						1		1								TRUE
MPAO1_20325	3											1	1		1
MPAO1_20370	1											1
MPAO1_20515	1				1
MPAO1_20585	5		1	1								1	1	1
MPAO1_20605	6	1	1	1	1	1										1		1
MPAO1_20610	6	1		1	1	1										1	1	1
MPAO1_20615	2															1	1
MPAO1_20620	1															1
MPAO1_20625	6	1	1	1		1										1	1	1
MPAO1_20630	1															1
MPAO1_20640	1											1
MPAO1_20660	10		1	1		1	1	1	1	1	1		1				1	1	1
MPAO1_20680	2														1	1
MPAO1_20735	4	1	1	1						1
MPAO1_20780	6	1	1	1				1							1		1	1		TRUE
MPAO1_20860	4						1	1	1					1				1
MPAO1_20875	16	1	1	1	1	1	1	1	1	1	1	1	1	1	1	1	1	1	1
MPAO1_20895	1													1
MPAO1_20905	2						1							1
MPAO1_20985	1											1
MPAO1_21000	1												1
MPAO1_21020	2			1	1															TRUE
MPAO1_21025	1											1
MPAO1_21030	4	1	1									1		1						TRUE
MPAO1_21045	5	1	1	1	1	1												1		TRUE
MPAO1_21070	15	1	1	1	1	1	1		1	1	1	1	1	1	1	1	1	1	1
MPAO1_21075	15	1		1	1	1	1	1	1	1	1	1	1	1	1	1	1	1	1
MPAO1_21080	13	1	1	1	1	1	1		1	1	1		1	1		1	1	1	1
MPAO1_21085	16	1	1	1	1	1	1	1	1	1	1	1	1	1	1	1	1	1	1
MPAO1_21090	16	1	1	1	1	1	1	1	1	1	1	1	1	1	1	1	1	1	1
MPAO1_21105	1			1
MPAO1_21120	15	1	1	1		1	1	1	1	1	1	1	1	1	1	1	1	1	1
MPAO1_21135	1	1
MPAO1_21155	16	1	1	1	1	1	1	1	1	1	1	1	1	1	1	1	1	1	1
MPAO1_21180	5				1	1						1	1	1
MPAO1_21205	16	1	1	1	1	1	1	1	1	1	1	1	1	1	1	1	1	1	1
MPAO1_21215	3	1	1	1																TRUE
MPAO1_21220	4						1	1	1					1				1
MPAO1_21225	2							1	1									1
MPAO1_21375	6			1						1		1	1	1		1		1		TRUE
MPAO1_21430	9	1	1	1				1			1		1	1	1		1	1
MPAO1_21450	9	1	1	1						1		1	1	1	1		1	1
MPAO1_21455	14	1	1	1			1	1	1	1	1	1	1	1	1	1	1	1	1
MPAO1_21460	15	1	1	1	1	1	1	1	1	1	1	1	1	1		1	1	1	1
MPAO1_21505	1											1
MPAO1_21610	4			1	1	1										1
MPAO1_21615	5	1	1	1										1	1					TRUE
MPAO1_21670	3				1	1						1								TRUE
MPAO1_21905	1			1
MPAO1_21910	1									1
MPAO1_21970	1																1
MPAO1_22055	3									1		1				1
MPAO1_22070	2				1	1
MPAO1_22110	2		1	1
MPAO1_22135	15	1	1	1		1	1	1	1	1	1	1	1	1	1	1	1	1	1
MPAO1_22145	15	1	1	1	1	1	1	1	1	1		1	1	1	1	1	1	1	1
MPAO1_22150	5				1	1									1	1	1	1
MPAO1_22160	16	1	1	1	1	1	1	1	1	1	1	1	1	1	1	1	1	1	1
MPAO1_22185	3											1			1		1
MPAO1_22205	2			1								1
MPAO1_22210	16	1	1	1	1	1	1	1	1	1	1	1	1	1	1	1	1	1	1
MPAO1_22300	1		1
MPAO1_22315	2	1	1																	TRUE
MPAO1_22320	1											1
MPAO1_22330	6	1	1	1							1			1		1
MPAO1_22380	16	1	1	1	1	1	1	1	1	1	1	1	1	1	1	1	1	1	1	TRUE
MPAO1_22420	2	1	1
MPAO1_22445	2			1								1								TRUE
MPAO1_22450	14	1	1	1	1	1	1		1	1		1	1	1	1	1	1	1	1	TRUE
MPAO1_22460	2											1	1
MPAO1_22640	1											1
MPAO1_22675	1																1
MPAO1_22725	1											1								TRUE
MPAO1_22815	2				1	1
MPAO1_22855	2												1			1
MPAO1_22880	1			1																TRUE
MPAO1_22905	1															1
MPAO1_22955	1											1
MPAO1_23000	7	1		1	1	1							1			1	1	1
MPAO1_23010	1																1
MPAO1_23130	1											1
MPAO1_23140	1											1
MPAO1_23160	1		1
MPAO1_23170	16	1	1	1	1	1	1	1	1	1	1	1	1	1	1	1	1	1	1
MPAO1_23225	1	1
MPAO1_23270	15	1	1	1		1	1	1	1	1	1	1	1	1	1	1	1	1	1
MPAO1_23275	16	1	1	1	1	1	1	1	1	1	1	1	1	1	1	1	1	1	1
MPAO1_23280	1			1
MPAO1_23360	12	1	1	1		1	1	1		1	1	1	1			1	1	1	1
MPAO1_23365	6					1	1			1		1	1		1			1		TRUE
MPAO1_23375	11	1	1	1	1	1				1	1			1	1	1	1	1
MPAO1_23380	15	1	1	1		1	1	1	1	1	1	1	1	1	1	1	1	1	1
MPAO1_23385	15	1	1	1		1	1	1	1	1	1	1	1	1	1	1	1	1	1
MPAO1_23390	15	1	1	1	1	1	1		1	1	1	1	1	1	1	1	1	1	1
MPAO1_23395	10	1	1	1	1	1				1	1	1		1	1			1
MPAO1_23405	14	1	1	1		1	1		1	1	1	1	1	1	1	1	1	1	1
MPAO1_23410	16	1	1	1	1	1	1	1	1	1	1	1	1	1	1	1	1	1	1
MPAO1_23415	15	1	1	1	1	1		1	1	1	1	1	1	1	1	1	1	1	1
MPAO1_23420	15	1	1	1	1	1	1	1	1	1	1		1	1	1	1	1	1	1
MPAO1_23425	16	1	1	1	1	1	1	1	1	1	1	1	1	1	1	1	1	1	1
MPAO1_23430	15	1	1	1	1	1	1	1	1	1	1	1	1	1		1	1	1	1
MPAO1_23435	15	1	1	1		1	1	1	1	1	1	1	1	1	1	1	1	1	1
MPAO1_23440	16	1	1	1	1	1	1	1	1	1	1	1	1	1	1	1	1	1	1
MPAO1_23445	16	1	1	1	1	1	1	1	1	1	1	1	1	1	1	1	1	1	1
MPAO1_23450	9	1	1	1						1	1	1	1			1	1	1
MPAO1_23455	2				1							1
MPAO1_23475	1												1
MPAO1_23480	16	1	1	1	1	1	1	1	1	1	1	1	1	1	1	1	1	1	1
MPAO1_23500	5		1	1	1	1											1	1
MPAO1_23515	15	1	1	1	1	1	1	1	1	1	1	1		1	1	1	1	1	1
MPAO1_23520	16	1	1	1	1	1	1	1	1	1	1	1	1	1	1	1	1	1	1
MPAO1_23550	14	1	1	1	1	1	1		1	1	1	1	1	1		1	1	1	1
MPAO1_23590	3						1	1	1									1
MPAO1_23595	2						1		1									1
MPAO1_23600	3						1	1	1									1
MPAO1_23605	15	1	1	1	1	1		1	1	1	1	1	1	1	1	1	1	1	1
MPAO1_23610	10	1	1	1	1	1			1			1	1	1		1		1
MPAO1_23640	10			1		1	1		1	1			1	1	1	1	1	1
MPAO1_23650	14	1	1	1		1		1	1	1	1	1	1	1	1	1	1	1	1
MPAO1_23655	15	1	1	1	1	1	1	1	1	1	1	1	1	1	1	1		1	1
MPAO1_23660	16	1	1	1	1	1	1	1	1	1	1	1	1	1	1	1	1	1	1
MPAO1_23665	3						1		1					1				1
MPAO1_23670	1																1
MPAO1_23675	3		1	1												1
MPAO1_23685	2											1			1
MPAO1_23750	12	1	1	1	1	1	1			1	1	1	1		1	1		1
MPAO1_23755	10	1	1	1	1	1					1		1	1	1		1	1
MPAO1_23760	16	1	1	1	1	1	1	1	1	1	1	1	1	1	1	1	1	1	1
MPAO1_23765	15	1	1	1	1	1		1	1	1	1	1	1	1	1	1	1	1	1
MPAO1_23770	13	1	1		1	1	1		1	1	1	1	1	1		1	1	1	1
MPAO1_23775	14	1	1	1	1	1	1		1	1	1		1	1	1	1	1	1	1
MPAO1_23980	3							1	1					1				1
MPAO1_24010	14	1	1	1		1	1		1	1	1	1	1	1	1	1	1	1	1
MPAO1_24110	1			1																TRUE
MPAO1_24160	1		1
MPAO1_24170	14	1	1	1		1	1	1	1	1	1	1	1		1	1	1	1	1
MPAO1_24180	15	1	1	1		1	1	1	1	1	1	1	1	1	1	1	1	1	1
MPAO1_24185	12	1	1	1		1	1		1	1	1		1	1		1	1	1	1
MPAO1_24190	4				1	1									1		1	1
MPAO1_24195	14	1	1	1	1	1	1		1	1	1		1	1	1	1	1	1	1
MPAO1_24200	16	1	1	1	1	1	1	1	1	1	1	1	1	1	1	1	1	1	1
MPAO1_24210	1													1
MPAO1_24220	15	1	1	1	1	1	1	1		1	1	1	1	1	1	1	1	1	1
MPAO1_24225	15	1	1	1	1	1		1	1	1	1	1	1	1	1	1	1	1	1
MPAO1_24230	14	1	1	1	1	1	1	1		1	1	1	1		1	1	1	1	1
MPAO1_24260	1											1
MPAO1_24270	3		1	1									1
MPAO1_24395	2			1												1
MPAO1_24405	3												1	1		1
MPAO1_24420	4			1	1	1						1
MPAO1_24435	1											1
MPAO1_24515	2									1							1			TRUE
MPAO1_24600	16	1	1	1	1	1	1	1	1	1	1	1	1	1	1	1	1	1	1
MPAO1_24605	1			1
MPAO1_24630	1			1
MPAO1_24695	16	1	1	1	1	1	1	1	1	1	1	1	1	1	1	1	1	1	1
MPAO1_24730	16	1	1	1	1	1	1	1	1	1	1	1	1	1	1	1	1	1	1
MPAO1_24735	3						1	1	1									1
MPAO1_24740	7	1	1	1		1									1	1	1	1
MPAO1_24745	16	1	1	1	1	1	1	1	1	1	1	1	1	1	1	1	1	1	1
MPAO1_24750	16	1	1	1	1	1	1	1	1	1	1	1	1	1	1	1	1	1	1
MPAO1_24760	16	1	1	1	1	1	1	1	1	1	1	1	1	1	1	1	1	1	1
MPAO1_24765	16	1	1	1	1	1	1	1	1	1	1	1	1	1	1	1	1	1	1
MPAO1_24775	14	1	1	1	1	1	1		1	1	1	1	1	1		1	1	1	1
MPAO1_24785	15	1	1	1		1	1	1	1	1	1	1	1	1	1	1	1	1	1
MPAO1_24835	1		1
MPAO1_24860	1											1								TRUE
MPAO1_24865	8		1	1	1	1						1		1		1	1	1		TRUE
MPAO1_24870	1					1														TRUE
MPAO1_24880	1									1										TRUE
MPAO1_24885	14	1	1	1	1	1	1		1	1	1	1	1	1		1	1	1	1
MPAO1_24920	16	1	1	1	1	1	1	1	1	1	1	1	1	1	1	1	1	1	1
MPAO1_25015	15	1	1	1	1	1		1	1	1	1	1	1	1	1	1	1	1	1
MPAO1_25020	2						1		1									1
MPAO1_25025	3						1		1					1				1
MPAO1_25030	2						1		1									1
MPAO1_25195	16	1	1	1	1	1	1	1	1	1	1	1	1	1	1	1	1	1	1
MPAO1_25200	5								1	1	1		1	1				1
MPAO1_25205	10					1	1	1	1	1	1	1	1	1	1			1
MPAO1_25240	1											1
MPAO1_25250	3				1	1						1
MPAO1_25255	8		1	1	1	1				1	1					1	1	1
MPAO1_25260	12	1	1	1	1	1		1		1	1	1	1	1		1		1		TRUE
MPAO1_25265	9				1	1	1	1		1	1	1		1		1		1
MPAO1_25275	1			1
MPAO1_25280	13	1	1	1		1	1	1	1	1		1	1	1		1	1	1	1
MPAO1_25285	8	1	1	1		1						1		1	1	1		1
MPAO1_25290	12	1	1	1	1	1	1	1				1		1	1	1	1	1
MPAO1_25305	12	1		1	1	1				1	1	1	1	1	1	1	1	1
MPAO1_25310	12		1			1	1	1	1	1	1	1	1	1		1	1	1	1
MPAO1_25315	14	1	1	1	1	1	1		1	1	1	1	1	1		1	1	1	1
MPAO1_25320	14	1	1	1	1	1	1		1		1	1	1	1	1	1	1	1	1
MPAO1_25325	5	1	1	1		1											1	1
MPAO1_25330	5		1	1		1								1		1		1
MPAO1_25350	2						1		1									1
MPAO1_25360	4						1	1	1					1				1
MPAO1_25365	15	1	1	1	1	1	1	1	1	1	1	1	1		1	1	1	1	1
MPAO1_25370	5			1						1		1	1				1	1
MPAO1_25375	12	1	1			1	1		1	1	1	1	1	1		1	1	1	1
MPAO1_25380	5				1	1				1					1		1	1
MPAO1_25385	8	1	1	1				1		1		1	1			1		1
MPAO1_25395	15	1	1	1		1	1	1	1	1	1	1	1	1	1	1	1	1	1
MPAO1_25400	7		1	1					1	1	1	1	1					1
MPAO1_25410	14	1	1	1	1	1	1		1	1		1	1	1	1	1	1	1	1
MPAO1_25490	1					1
MPAO1_25525	1																1
MPAO1_25585	1												1
MPAO1_25665	2			1								1
MPAO1_25675	2	1															1
MPAO1_25725	1											1
MPAO1_25795	2				1	1
MPAO1_25830	6						1	1	1					1	1	1		1
MPAO1_25835	16	1	1	1	1	1	1	1	1	1	1	1	1	1	1	1	1	1	1
MPAO1_25840	14	1	1	1	1	1	1		1		1	1	1	1	1	1	1	1	1
MPAO1_25865	9				1	1				1	1	1	1		1	1	1	1
MPAO1_25870	2						1		1									1
MPAO1_25875	4						1	1	1					1				1
MPAO1_25915	1											1
MPAO1_25925	1											1
MPAO1_25935	1											1
MPAO1_25980	3				1	1						1
MPAO1_26200	15	1	1	1	1	1	1	1	1	1	1	1		1	1	1	1	1	1
MPAO1_26255	15	1	1	1	1	1	1		1	1	1	1	1	1	1	1	1	1	1
MPAO1_26260	1											1
MPAO1_26270	14	1	1	1		1	1	1	1		1	1	1	1	1	1	1	1	1
MPAO1_26275	15	1	1	1	1	1	1		1	1	1	1	1	1	1	1	1	1	1
MPAO1_26300	15	1	1	1	1	1	1	1	1	1	1		1	1	1	1	1	1	1
MPAO1_26305	2						1		1									1
MPAO1_26310	4			1								1	1		1
MPAO1_26330	7				1	1				1	1	1	1			1		1
MPAO1_26345	4	1	1	1													1	1
MPAO1_26350	16	1	1	1	1	1	1	1	1	1	1	1	1	1	1	1	1	1	1
MPAO1_26365	1															1
MPAO1_26395	16	1	1	1	1	1	1	1	1	1	1	1	1	1	1	1	1	1	1
MPAO1_26415	4						1		1					1		1		1
MPAO1_26420	1											1
MPAO1_26435	14	1	1	1		1	1	1	1	1	1	1		1	1	1	1	1	1
MPAO1_26450	13	1	1	1		1	1	1	1		1		1	1	1	1	1	1
MPAO1_26460	5	1	1	1	1	1												1
MPAO1_26465	1											1
MPAO1_26480	1							1
MPAO1_26560	15	1	1	1	1	1	1		1	1	1	1	1	1	1	1	1	1	1
MPAO1_26575	16	1	1	1	1	1	1	1	1	1	1	1	1	1	1	1	1	1	1
MPAO1_26580	16	1	1	1	1	1	1	1	1	1	1	1	1	1	1	1	1	1	1
MPAO1_26600	16	1	1	1	1	1	1	1	1	1	1	1	1	1	1	1	1	1	1
MPAO1_26605	15	1	1	1	1	1	1		1	1	1	1	1	1	1	1	1	1	1
MPAO1_26610	16	1	1	1	1	1	1	1	1	1	1	1	1	1	1	1	1	1	1
MPAO1_26615	7	1	1	1	1	1										1	1	1
MPAO1_26620	5			1	1	1										1	1	1
MPAO1_26635	1				1
MPAO1_26640	1											1
MPAO1_26650	14	1	1	1	1	1	1	1	1		1	1	1	1		1	1	1	1
MPAO1_26660	14	1	1	1	1	1		1	1	1	1		1	1	1	1	1	1	1
MPAO1_26665	15	1	1	1	1	1	1	1	1	1	1		1	1	1	1	1	1	1
MPAO1_26670	15	1	1	1	1	1	1	1	1		1	1	1	1	1	1	1	1	1
MPAO1_26675	15	1	1	1	1	1	1		1	1	1	1	1	1	1	1	1	1	1
MPAO1_26680	13	1	1	1		1	1		1		1	1	1	1	1	1	1	1	1
MPAO1_26700	2											1		1						TRUE
MPAO1_26805	16	1	1	1	1	1	1	1	1	1	1	1	1	1	1	1	1	1	1
MPAO1_26825	4						1	1	1					1				1
MPAO1_26830	5			1	1		1		1					1				1
MPAO1_26880	1			1
MPAO1_26885	7	1	1	1		1							1			1	1	1
MPAO1_26890	16	1	1	1	1	1	1	1	1	1	1	1	1	1	1	1	1	1	1
MPAO1_26895	8	1		1	1	1				1		1		1			1	1
MPAO1_26910	1					1
MPAO1_26915	4				1	1						1					1	1		TRUE
MPAO1_26950	1									1
MPAO1_26960	14	1	1	1	1	1	1		1	1	1	1	1		1	1	1	1	1
MPAO1_26970	14	1	1	1	1	1	1	1	1			1	1	1	1	1	1	1
MPAO1_26975	2							1	1									1
MPAO1_26980	3						1	1	1									1
MPAO1_26985	5		1	1	1							1	1					1
MPAO1_26990	2			1													1
MPAO1_27000	1												1
MPAO1_27050	2				1	1
MPAO1_27195	15	1	1	1	1	1	1	1	1	1	1	1	1	1		1	1	1	1
MPAO1_27245	16	1	1	1	1	1	1	1	1	1	1	1	1	1	1	1	1	1	1
MPAO1_27300	1									1
MPAO1_27310	9						1	1	1	1	1		1	1	1	1		1
MPAO1_27355	3						1	1	1									1
MPAO1_27360	3						1	1	1									1
MPAO1_27365	1			1																TRUE
MPAO1_27375	3						1	1	1									1
MPAO1_27480	7	1	1	1		1									1	1	1	1
MPAO1_27485	7	1	1	1	1	1										1	1	1
MPAO1_27490	6	1	1	1		1										1	1	1
MPAO1_27495	7	1	1	1	1	1										1	1	1
MPAO1_27545	3		1												1		1
MPAO1_27595	1														1
MPAO1_27645	7	1	1	1						1			1			1	1	1
MPAO1_27705	3						1	1	1									1
MPAO1_27745	1											1
MPAO1_27755	2				1	1
MPAO1_27790	14	1	1	1	1	1			1	1	1	1	1	1	1	1	1	1
MPAO1_27800	11	1	1	1		1		1		1	1		1	1		1	1	1
MPAO1_27820	4				1	1						1					1	1
MPAO1_27875	14	1	1	1		1	1	1	1	1		1	1	1	1	1	1	1	1
MPAO1_27885	16	1	1	1	1	1	1	1	1	1	1	1	1	1	1	1	1	1	1
MPAO1_27890	14	1	1	1	1	1	1	1	1			1	1	1	1	1	1	1
MPAO1_27905	14	1	1	1	1	1	1		1	1	1		1	1	1	1	1	1	1
MPAO1_27990	13	1	1	1	1	1				1	1	1	1	1	1	1	1	1
MPAO1_27995	15	1	1	1	1	1	1	1		1	1	1	1	1	1	1	1	1	1
MPAO1_28010	3						1	1	1									1
MPAO1_28040	2									1		1
MPAO1_28070	2				1	1														TRUE
MPAO1_28080	10				1	1		1	1			1	1	1	1	1	1	1
MPAO1_28085	3						1	1	1									1
MPAO1_28090	15	1	1	1	1	1	1	1	1	1	1	1		1	1	1	1	1	1
MPAO1_28130	1											1
MPAO1_28145	8		1	1	1		1	1	1			1					1	1
MPAO1_28150	10	1	1	1	1	1	1			1		1				1	1	1
MPAO1_28185	2					1										1
MPAO1_28280	10	1	1	1	1	1				1			1	1		1	1	1
MPAO1_28285	15	1	1	1	1	1	1	1		1	1	1	1	1	1	1	1	1	1
MPAO1_28305	15	1	1	1		1	1	1	1	1	1	1	1	1	1	1	1	1	1
MPAO1_28310	8	1	1	1	1	1									1	1	1	1
MPAO1_28320	1								1
MPAO1_28360	3						1		1					1				1
MPAO1_28385	15	1	1	1		1	1	1	1	1	1	1	1	1	1	1	1	1	1
MPAO1_28395	2			1												1
MPAO1_28400	1						1
MPAO1_28460	1											1
MPAO1_28465	1											1
MPAO1_28500	13	1	1	1	1	1	1	1	1				1	1	1	1	1	1
MPAO1_28535	4										1			1		1	1
MPAO1_28590	1																1
MPAO1_28610	8				1	1				1		1	1		1	1	1	1
MPAO1_28700	2	1	1
MPAO1_28715	1											1
MPAO1_28760	1											1
MPAO1_28775	2									1		1
MPAO1_28780	2			1								1
MPAO1_28865	4						1	1	1					1				1
MPAO1_28870	4						1	1	1					1				1
MPAO1_28895	3				1	1						1								TRUE
MPAO1_28910	1					1
MPAO1_28940	3				1	1										1
MPAO1_29060	6	1		1						1		1	1				1	1
MPAO1_29065	1											1
MPAO1_29075	1										1
MPAO1_29125	1											1								TRUE
MPAO1_29145	7				1	1				1	1	1		1		1		1		TRUE
MPAO1_29170	3				1	1						1								TRUE
MPAO1_29180	2				1	1
MPAO1_29230	13	1	1	1	1	1		1		1		1	1	1	1	1	1	1
MPAO1_29425	3					1							1				1	1
MPAO1_29515	13	1	1	1		1			1	1	1	1	1	1	1	1	1	1
MPAO1_29530	11	1	1	1		1			1	1	1		1	1		1	1	1
MPAO1_29535	5				1	1	1						1			1
MPAO1_29540	16	1	1	1	1	1	1	1	1	1	1	1	1	1	1	1	1	1	1
MPAO1_29545	14	1	1	1		1	1	1	1	1	1		1	1	1	1	1	1	1
MPAO1_29550	15	1	1	1		1	1	1	1	1	1	1	1	1	1	1	1	1	1
MPAO1_29555	15	1	1	1	1	1	1	1	1	1	1		1	1	1	1	1	1	1
MPAO1_29560	16	1	1	1	1	1	1	1	1	1	1	1	1	1	1	1	1	1	1
MPAO1_29565	15	1	1	1		1	1	1	1	1	1	1	1	1	1	1	1	1	1
MPAO1_29570	15	1	1	1	1	1	1		1	1	1	1	1	1	1	1	1	1	1
MPAO1_29575	9	1	1			1		1	1			1	1			1	1	1
MPAO1_29580	3			1											1	1
MPAO1_29595	1															1
MPAO1_29600	2											1	1							TRUE
MPAO1_29620	14	1	1	1		1	1		1	1	1	1	1	1	1	1	1	1	1
MPAO1_29625	10	1	1	1	1	1	1			1			1		1	1		1
MPAO1_29630	16	1	1	1	1	1	1	1	1	1	1	1	1	1	1	1	1	1	1
